# Recombination and purifying selection preserves covariant movements of mosaic SARS-CoV-2 protein S

**DOI:** 10.1101/2020.03.30.015685

**Authors:** Massimiliano S. Tagliamonte, Nabil Abid, David A. Ostrov, Giovanni Chillemi, Sergei L. Kosakovsky Pond, Marco Salemi, Carla Mavian

## Abstract

In depth evolutionary and structural analyses of severe acute respiratory syndrome coronavirus 2 (SARS-CoV-2) isolated from bats, pangolins, and humans are necessary to assess the role of natural selection and recombination in the emergence of the current pandemic strain. The SARS-CoV-2 S glycoprotein unique features have been associated with efficient viral spread in the human population. Phylogeny-based and genetic algorithm methods clearly show that recombination events between viral progenitors infecting animal hosts led to a mosaic structure in the S gene. We identified recombination coldspots in the S glycoprotein and strong purifying selection. Moreover, although there is little evidence of diversifying positive selection during host-switching, structural analysis suggests that some of the residues emerged along the ancestral lineage of current pandemic strains may contribute to enhanced ability to infect human cells. Interestingly, recombination did not affect the long-range covariant movements of SARS-CoV-2 S glycoprotein monomer in pre-fusion conformation but, on the contrary, could contribute to the observed overall viral efficiency. Our dynamic simulations revealed that the movements between the host cell receptor binding domain (RBD) and the novel furin-like cleavage site are correlated. We identified threonine 333 (under purifying selection), at the beginning of the RBD, as the hinge of the opening/closing mechanism of the SARS-CoV-2 S glycoprotein monomer functional to hACE2 binding. Our findings support a scenario where ancestral recombination and fixation of amino acid residues in the RBD of the S glycoprotein generated a virus with unique features, capable of extremely efficient infection of the human host.
