## Supplementary material for "Recombination and purifying selection preserves covariant movements of mosaic SARS-CoV-2 protein S": table s1

### Sheet: RDP4Table
			Breakpoint Positions
			In Alignment		Relative to AP006557.1_SARS_coronavirus_TWH_genomic_RNA_comple		In Recombinant Sequence						Detection Methods
Recombination Event Number	Number In .RDP File		Begin	End	Begin	End	Begin	End	Recombinant Sequence(s)	Minor Parental Sequence(s)	Major Parental Sequence(s)	RDP	GENECONV	Maxchi	Chimaera	SiSscan	3Seq
49	84	Polyprotein	1*	2423	1*	2420	1*	2420	^KY417144_Bat_coV_SARS-like_Rs4084_Host:Bat	KY417152_Bat_coV_SARS-like_Rs9401_Host:Bat	KF367457_Bat_coV_SARS-likeWIV1_Host:Bat	4.0327e-10	2.19146e-07	1.36803e-10	4.98865e-07	3.00245e-12	NS
46	61	Polyprotein	51*	4023	51*	3897	51*	3897	^KY417146_Bat_coV_SARS-like_Rs4231_Host:Bat	KY417144_Bat_coV_SARS-like_Rs4084_Host:Bat	Unknown (KY417148_Bat_coV_SARS-like_Rs4247_Host:Bat)	7.31703e-07	5.66128e-09	8.9884e-10	4.20393e-11	6.10258e-07	1.68532e-12
35	44	Polyprotein	360	1340*	360	1337*	360	1337*	^KJ473815_BtRs-BetaCoV_GX2013Host:Bat	KF294457_SARS-relatedHost:Bat	KP886808_Bat_coV_SARS-likeYNLF_31C_Host:Bat	3.14827e-17	NS	1.09158e-07	0.00578977	1.02773e-05	0.00523346
22	27	Polyprotein	662	4938	662	4812	662	4812	^MK211377_BtRs-BetaCoV_YN2018CHost:Bat	MK211376_BtRs-BetaCoV_YN2018BHost:Bat	Unknown (KY417142_Bat_coV_SARS-like_As6526_Host:Bat)	1.37362e-23	1.56948e-24	4.6003e-16	4.751e-15	2.75603e-15	2.23218e-16
65	156	Polyprotein	1324	2271	1321	2268	1321	2268	^KP886808_Bat_coV_SARS-likeYNLF_31C_Host:Bat	KY417145_Bat_coV_SARS-like_Rf4092_Host:Bat	KJ473814_BtRs-BetaCoV_HuB2013Host:Bat	0.00609478	NS	1.77277e-05	0.000414976	1.71819e-13	0.0208709
31	37	Polyprotein	2698	3202	2695	3100	2695	3100	^KP886808_Bat_coV_SARS-likeYNLF_31C_Host:Bat	AY394850.2_SARS_coronavirus_WHU_complete_genome	Unknown (MK211376_BtRs-BetaCoV_YN2018BHost:Bat)	5.77775e-19	6.96041e-18	1.69752e-10	6.47392e-10	2.72138e-12	3.37064e-12
20	25	Polyprotein	4392	8663	4266	8537	4266	8537	KY417144_Bat_coV_SARS-like_Rs4084_Host:Bat	KJ473816_BtRs-BetaCoV_YN2013Host:Bat	KC881006_Bat_coV_SARS-likeRs3367_Host:Bat	1.63516e-27	2.10615e-23	8.05741e-14	3.95456e-06	2.67211e-15	1.68532e-12
47	79	Polyprotein	4396	7592*	4270	7466*	4270	7466*	KY417149_Bat_coV_SARS-like_Rs4255_Host:Bat	KF367457_Bat_coV_SARS-likeWIV1_Host:Bat	Unknown (KJ473816_BtRs-BetaCoV_YN2013Host:Bat)	1.02959e-10	1.50585e-10	5.82644e-11	1.19676e-07	3.09219e-12	NS
14	19	Polyprotein	4510	9180	4384	9054	4384	9054	^KY417151_Bat_coV_SARS-like_Rs7327_Host:Bat	Unknown (KY417146_Bat_coV_SARS-like_Rs4231_Host:Bat)	KY417142_Bat_coV_SARS-like_As6526_Host:Bat	2.20422e-33	2.47269e-31	3.37961e-16	2.18644e-17	5.10574e-18	1.68532e-12
45	60	Polyprotein	4536	8812*	4410	8686*	4410	8686*	^KY417146_Bat_coV_SARS-like_Rs4231_Host:Bat	KY417142_Bat_coV_SARS-like_As6526_Host:Bat	KY417149_Bat_coV_SARS-like_Rs4255_Host:Bat	3.77355e-12	1.75973e-10	3.54162e-09	4.28507e-09	1.22795e-11	0.00162856
24	29	Polyprotein	4944	17775	4818	17648	4818	17648	^MK211376_BtRs-BetaCoV_YN2018BHost:Bat	KY417142_Bat_coV_SARS-like_As6526_Host:Bat	KY417148_Bat_coV_SARS-like_Rs4247_Host:Bat	4.33522e-25	2.58396e-26	1.49326e-19	8.20709e-13	1.28481e-32	0.00165564
39	50~	Polyprotein	5263	5578	5137	5452	5131	5446	^KJ473815_BtRs-BetaCoV_GX2013Host:Bat	GQ153542_Bat_coV_SARS_HKU3-7_Host:Unknown	KY417144_Bat_coV_SARS-like_Rs4084_Host:Bat	NS	3.94844e-09	0.00184135	0.000162512	1.78844e-06	2.99987e-10
55	97	Polyprotein	6334	7536	6208	7410	6208	7410	^KY417145_Bat_coV_SARS-like_Rf4092_Host:Bat	KF367457_Bat_coV_SARS-likeWIV1_Host:Bat	KJ473816_BtRs-BetaCoV_YN2013Host:Bat	4.64063e-06	6.01538e-09	1.85854e-07	0.000148264	2.54437e-06	0.017299
51	89	Polyprotein	6568	7569	6442	7443	6442	7443	^KP886809_Bat_coV_SARS-likeYNLF_34C_Host:Bat	AY278489.2_SARS_coronavirus_GD01_complete_genome	Unknown (KY417152_Bat_coV_SARS-like_Rs9401_Host:Bat)	1.40618e-09	7.34572e-08	8.04162e-06	1.61913e-05	3.10157e-07	1.29472e-05
56	99	Polyprotein	6580	7284	6454	7158	6454	7158	^KY417151_Bat_coV_SARS-like_Rs7327_Host:Bat	KY417144_Bat_coV_SARS-like_Rs4084_Host:Bat	AY313906.1_SARS_coronavirus_GD69_complete_genome	0.000878128	NS	3.05813e-06	0.0238849	6.07233e-07	2.3494e-07
44	58	Polyprotein	6602	7188	6476	7062	6470	7056	^KJ473815_BtRs-BetaCoV_GX2013Host:Bat	KC881006_Bat_coV_SARS-likeRs3367_Host:Bat	Unknown (AY304495.1_SARS_coronavirus_GZ50_complete_genome)	2.43433e-12	2.2046e-09	3.67553e-05	4.04396e-05	7.00859e-07	8.37266e-08
63	139	Polyprotein	7578	11946	7452	11820	7452	11820	^KY417152_Bat_coV_SARS-like_Rs9401_Host:Bat	KJ473816_BtRs-BetaCoV_YN2013Host:Bat	Unknown (AY278491.2_SARS_coronavirus_HKU-39849_complete_gen)	0.00509226	2.42179e-08	6.44467e-07	2.76457e-06	7.34103e-18	4.8999e-08
54	96	Polyprotein	8145	17699*	8019	17572*	8019	17572*	^KP886808_Bat_coV_SARS-likeYNLF_31C_Host:Bat	AY278490.3_SARS_coronavirus_BJ03_complete_genome	Unknown (KY417142_Bat_coV_SARS-like_As6526_Host:Bat)	0.000250779	NS	0.0208058	0.0150351	0.0260296	1.68532e-12
18	23	Polyprotein	8583	26754*	8457	26541*	8457	26544*	^KC881005_Bat_coV_SARS-likeRsSHC014_Host:Bat	KF367457_Bat_coV_SARS-likeWIV1_Host:Bat	MK211376_BtRs-BetaCoV_YN2018BHost:Bat	1.04049e-28	7.40164e-28	2.89927e-12	5.04615e-12	3.47291e-35	1.68532e-12
19	24	Polyprotein	8812*	16533	8686*	16406	8686*	16406	^KY417149_Bat_coV_SARS-like_Rs4255_Host:Bat	KC881005_Bat_coV_SARS-likeRsSHC014_Host:Bat	KY417146_Bat_coV_SARS-like_Rs4231_Host:Bat	2.64795e-20	2.49814e-19	1.3996e-13	3.39409e-15	1.61578e-12	NS
58	103	Polyprotein	9687	13327	9561	13200	9561	13200	^KP886809_Bat_coV_SARS-likeYNLF_34C_Host:Bat	Unknown (KY417144_Bat_coV_SARS-like_Rs4084_Host:Bat)	AY279354.2_SARS_coronavirus_BJ04_complete_genome	9.46415e-05	0.000245573	2.1822e-07	3.46011e-08	7.38134e-08	1.15154e-06
1	1	Polyprotein	11517	20062	11391	19935	11445	19989	MG772933_Bat_coV_SARS-like_bat-SL-CoVZC45_Host:Bat	KF294457_SARS-relatedHost:Bat	EPI_ISL_410721_BetaCoV_pangolin_Guandong_1_2019	1.74566e-301	3.67168e-302	9.97182e-58	5.82728e-69	1.77568e-89	1.34825e-11
25	31	Polyprotein	13916	17775*	13789	17648*	13789	17648*	^KY417146_Bat_coV_SARS-like_Rs4231_Host:Bat	Unknown (KJ473816_BtRs-BetaCoV_YN2013Host:Bat)	MK211376_BtRs-BetaCoV_YN2018BHost:Bat	1.68653e-07	3.36786e-10	4.53151e-13	2.23933e-09	1.98788e-18	0.000300246
41	54	Polyprotein	14352	18326*	14225	18199*	14225	18199*	^KJ473816_BtRs-BetaCoV_YN2013Host:Bat	KY417142_Bat_coV_SARS-like_As6526_Host:Bat	Unknown (KC881006_Bat_coV_SARS-likeRs3367_Host:Bat)	8.64955e-13	1.48098e-11	6.98682e-06	1.79408e-06	1.48651e-08	0.0118634
16	21~	Polyprotein	14404	15157	14277	15030	14316	15069	^EPI_ISL_410721_BetaCoV_pangolin_Guandong_1_2019	Unknown (KY417145_Bat_coV_SARS-like_Rf4092_Host:Bat)	EPI_ISL_410535_BetaCoV_Singapore_4_2020	1.32236e-30	2.69873e-15	2.64357e-08	4.29213e-09	8.91815e-06	1.68532e-11
38	48	Polyprotein	14886	19934	14759	19807	14759	19807	^MK211377_BtRs-BetaCoV_YN2018CHost:Bat	KY417151_Bat_coV_SARS-like_Rs7327_Host:Bat	Unknown (KC881006_Bat_coV_SARS-likeRs3367_Host:Bat)	6.09348e-11	1.3415e-14	1.10053e-06	2.05855e-07	1.23234e-15	4.78672e-12
13	18	Polyprotein	15640	22177*	15513	21987*	15513	21990*	^KY417152_Bat_coV_SARS-like_Rs9401_Host:Bat	KY417151_Bat_coV_SARS-like_Rs7327_Host:Bat	MK211376_BtRs-BetaCoV_YN2018BHost:Bat	1.19554e-34	7.04621e-24	1.549e-06	8.06386e-12	1.85076e-29	1.68532e-12
42	55	Polyprotein	15789	21247	15662	21120	15656	21114	^KJ473815_BtRs-BetaCoV_GX2013Host:Bat	KF367457_Bat_coV_SARS-likeWIV1_Host:Bat	Unknown (AY394850.2_SARS_coronavirus_WHU_complete_genome)	1.96846e-06	NS	2.60272e-07	9.06028e-12	0.0473387	1.68532e-12
30	36~	Polyprotein	16584	17606	16457	17479	16488	17510	^EPI_ISL_410541_BetaCoV_pangolin_Guangxi_P5E_2017	Unknown (GQ153542_Bat_coV_SARS_HKU3-7_Host:Unknown)	EPI_ISL_410535_BetaCoV_Singapore_4_2020	4.99487e-21	NS	1.42217e-05	6.68414e-05	0.00469212	1.17972e-11
36	45	Polyprotein	17700	20418	17573	20291	17573	20291	^KP886809_Bat_coV_SARS-likeYNLF_34C_Host:Bat	KF367457_Bat_coV_SARS-likeWIV1_Host:Bat	AY461660.1_SARS_coronavirus_SoD_complete_genome	9.80495e-17	NS	1.176e-06	1.4122e-06	1.03714e-07	0.00022494
21	26	Polyprotein	18327	20842	18200	20715	18200	20715	^KY417142_Bat_coV_SARS-like_As6526_Host:Bat	KF367457_Bat_coV_SARS-likeWIV1_Host:Bat	Unknown (KY417151_Bat_coV_SARS-like_Rs7327_Host:Bat)	2.83226e-25	3.47265e-25	1.45045e-12	5.57897e-13	3.6235e-13	1.68532e-12
60	117~	Polyprotein	19188	19777	19061	19650	19061	19650	^KY417148_Bat_coV_SARS-like_Rs4247_Host:Bat	KC881006_Bat_coV_SARS-likeRs3367_Host:Bat	KY417149_Bat_coV_SARS-like_Rs4255_Host:Bat	1.63234e-06	7.85755e-06	0.000225817	8.00133e-05	0.0164276	0.00764283
61	120	Polyprotein	20019	20544	19892	20417	19892	20417	^KY417152_Bat_coV_SARS-like_Rs9401_Host:Bat	KY417146_Bat_coV_SARS-like_Rs4231_Host:Bat	KC881005_Bat_coV_SARS-likeRsSHC014_Host:Bat	0.00106937	4.6237e-05	3.7828e-05	0.000773612	0.0275789	0.00033333
53	95	Polyprotein	20843*	21305*	20716*	21178*	20716*	21178*	^KY417142_Bat_coV_SARS-like_As6526_Host:Bat	Unknown (KF367457_Bat_coV_SARS-likeWIV1_Host:Bat)	KY417151_Bat_coV_SARS-like_Rs7327_Host:Bat	2.20984e-12	3.04796e-09	8.8913e-07	4.39393e-07	9.21132e-05	1.01119e-11
34	40	Polyprotein	20895	21351*	20768	21221*	20768	21221*	^KY417148_Bat_coV_SARS-like_Rs4247_Host:Bat	MK211377_BtRs-BetaCoV_YN2018CHost:Bat	KY417152_Bat_coV_SARS-like_Rs9401_Host:Bat	9.16733e-10	1.00625e-11	1.05826e-09	3.55161e-10	7.09036e-07	NS
17	22	Polyprotein/glycoprotein	20980	22181	20853	21991	20907	22072	^MG772933_Bat_coV_SARS-like_bat-SL-CoVZC45_Host:Bat	EPI_ISL_410721_BetaCoV_pangolin_Guandong_1_2019	EPI_ISL_402131_BetaCoV_bat_Yunnan_RaTG13_2013	2.87734e-28	3.33813e-10	9.70572e-11	4.55328e-07	3.86036e-15	1.68532e-12
3	4	Polyprotein/glycoprotein	21248	23984	21121	23779	21115	23734	^KJ473815_BtRs-BetaCoV_GX2013Host:Bat	GQ153542_Bat_coV_SARS_HKU3-7_Host:Unknown	KY417144_Bat_coV_SARS-like_Rs4084_Host:Bat	1.40868e-153	8.61461e-152	4.82967e-25	1.24538e-29	7.31648e-62	1.01119e-11
6	7	Polyprotein/glycoprotein	21290	26424	21163	26211	21163	26211	^KY417146_Bat_coV_SARS-like_Rs4231_Host:Bat	AY278489.2_SARS_coronavirus_GD01_complete_genome	KY417149_Bat_coV_SARS-like_Rs4255_Host:Bat	1.69808e-99	1.28892e-106	1.96832e-47	4.38592e-52	1.3984e-58	3.37064e-12
32	38	Polyprotein/glycoprotein	21320*	22925	21193*	22732	21193*	22690	^KY417149_Bat_coV_SARS-like_Rs4255_Host:Bat	Unknown (EPI_ISL_410535_BetaCoV_Singapore_4_2020)	AY463059.1_SARS_coronavirus_ShanghaiQXC1_complete_	1.14129e-18	NS	9.68024e-07	0.000167047	1.35405e-23	1.01119e-11
2	2	Polyprotein/glycoprotein	21352	23868	21222	23663	21222	23624	^KY417148_Bat_coV_SARS-like_Rs4247_Host:Bat	KF294457_SARS-relatedHost:Bat	KY417146_Bat_coV_SARS-like_Rs4231_Host:Bat	3.00433e-185	1.32674e-72	7.89214e-42	1.39767e-46	9.65145e-47	1.34825e-11
29	35	Polyprotein/glycoprotein	21352*	22691	21222*	22501	21222*	22489	^KJ473816_BtRs-BetaCoV_YN2013Host:Bat	Unknown (GQ153542_Bat_coV_SARS_HKU3-7_Host:Unknown)	KY417142_Bat_coV_SARS-like_As6526_Host:Bat	4.33072e-08	6.0288e-05	2.27837e-11	4.83696e-07	6.27308e-29	NS
8	9	Polyprotein/glycoprotein	21353	22482	21223	22292	21223	22304	^KP886809_Bat_coV_SARS-likeYNLF_34C_Host:Bat	GQ153542_Bat_coV_SARS_HKU3-7_Host:Unknown	KY417145_Bat_coV_SARS-like_Rf4092_Host:Bat	2.13026e-87	1.36798e-64	4.87342e-25	1.21073e-18	8.38916e-28	1.17972e-11
7	8	Polyprotein/glycoprotein	21353*	22634	21223*	22444	21223*	22456	^KY417149_Bat_coV_SARS-like_Rs4255_Host:Bat	GQ153543_Bat_coV_SARS_HKU3-8_Host:Unknown	KY417145_Bat_coV_SARS-like_Rf4092_Host:Bat	2.0826e-96	NS	7.00962e-21	7.18772e-12	7.86212e-23	1.34825e-11
27	33	Glycoprotein	21707	22286	21547	22096	21588	22155	EPI_ISL_410721_BetaCoV_pangolin_Guandong_1_2019	Unknown (EPI_ISL_410543_BetaCoV_pangolin_Guangxi_P3B_2017)	EPI_ISL_402131_BetaCoV_bat_Yunnan_RaTG13_2013	2.98429e-22	NS	4.34654e-07	2.41456e-08	6.69026e-12	8.42659e-12
15	20	Glycoprotein	21876	22177*	21704	21987*	21693	21964*	^KY417145_Bat_coV_SARS-like_Rf4092_Host:Bat	Unknown (MG772933_Bat_coV_SARS-like_bat-SL-CoVZC45_Host:Bat)	MK211376_BtRs-BetaCoV_YN2018BHost:Bat	2.071e-30	NS	6.81414e-10	8.42473e-13	0.0018801	1.68532e-11
5	6	Glycoprotein/ORF3a	22178	25718	21988	25512	21991	25515	^KY417152_Bat_coV_SARS-like_Rs9401_Host:Bat	AY278489.2_SARS_coronavirus_GD01_complete_genome	KY417149_Bat_coV_SARS-like_Rs4255_Host:Bat	2.45997e-100	1.22941e-110	7.21977e-43	2.22317e-44	1.36489e-50	1.68532e-12
48	83	Glycoprotein	22322*	22965	22132*	22772	22135*	22775	^KC881005_Bat_coV_SARS-likeRsSHC014_Host:Bat	KY417146_Bat_coV_SARS-like_Rs4231_Host:Bat	KF367457_Bat_coV_SARS-likeWIV1_Host:Bat	NS	4.87948e-15	1.27348e-13	2.92687e-13	3.1251e-17	2.56168e-10
50	88	Glycoprotein	22335	22695*	22145	22505*	22148	22508*	^KY417144_Bat_coV_SARS-like_Rs4084_Host:Bat	KY417146_Bat_coV_SARS-like_Rs4231_Host:Bat	KC881006_Bat_coV_SARS-likeRs3367_Host:Bat	NS	5.70597e-09	4.67532e-06	4.63165e-06	0.00116149	1.7224e-09
11	14	Glycoprotein	22410	24042	22220	23837	22197	23760	^KY417145_Bat_coV_SARS-like_Rf4092_Host:Bat	GQ153542_Bat_coV_SARS_HKU3-7_Host:Unknown	AY278487.3_SARS_coronavirus_BJ02_complete_genome	4.35665e-51	NS	2.45365e-11	6.25933e-11	1.00925e-16	1.17972e-11
10	13	Glycoprotein	22384	23576	22194	23371	22275	23398	^MG772933_Bat_coV_SARS-like_bat-SL-CoVZC45_Host:Bat	KJ473814_BtRs-BetaCoV_HuB2013Host:Bat	EPI_ISL_410535_BetaCoV_Singapore_4_2020	9.87197e-56	NS	1.98233e-09	1.58844e-10	5.01985e-14	3.37064e-12
59	116	Glycoprotein	22632	22889	22442	22696	22442	22696	KY417146_Bat_coV_SARS-like_Rs4231_Host:Bat	Unknown (AY304495.1_SARS_coronavirus_GZ50_complete_genome)	MK211376_BtRs-BetaCoV_YN2018BHost:Bat	2.978e-05	0.00204985	1.31194e-06	5.89873e-07	2.29766e-15	NS
40	52	Glycoprotein	22664	22907	22474	22714	22577	22820	^EPI_ISL_402131_BetaCoV_bat_Yunnan_RaTG13_2013	Unknown (EPI_ISL_412860_BetaCoV_pangolin_China_MP789_2019)	EPI_ISL_410535_BetaCoV_Singapore_4_2020	3.41235e-13	NS	0.0404703	0.0232097	0.0100772	2.86504e-11
33	39	Glycoprotein	23497	23848	23292	23643	23250	23601	^KY417149_Bat_coV_SARS-like_Rs4255_Host:Bat	EPI_ISL_410721_BetaCoV_pangolin_Guandong_1_2019	AY278491.2_SARS_coronavirus_HKU-39849_complete_gen	3.05085e-18	NS	0.00635411	0.00042616	2.7341e-17	5.05596e-11
43	57	Glycoprotein	23982	24694	23777	24489	23723	24435	^KJ473814_BtRs-BetaCoV_HuB2013Host:Bat	KC881005_Bat_coV_SARS-likeRsSHC014_Host:Bat	GQ153542_Bat_coV_SARS_HKU3-7_Host:Unknown	3.55733e-08	0.000515556	8.63819e-08	3.84375e-08	1.29462e-05	NS
57	101	Glycoprotein	24152	24314	23947	24109	23908	24070	^KY417148_Bat_coV_SARS-like_Rs4247_Host:Bat	Unknown (EPI_ISL_402131_BetaCoV_bat_Yunnan_RaTG13_2013)	GQ153543_Bat_coV_SARS_HKU3-8_Host:Unknown	2.13561e-08	NS	0.0191341	0.000628372	3.96337e-128	1.01119e-11
12	15	Glycoprotein/ORF3a/GeneE	24584	26144	24379	25935	24334	25891	KJ473815_BtRs-BetaCoV_GX2013Host:Bat	GQ153543_Bat_coV_SARS_HKU3-8_Host:Unknown	KP886808_Bat_coV_SARS-likeYNLF_31C_Host:Bat	2.86492e-43	1.50301e-26	1.04862e-12	2.02151e-13	1.2132e-16	8.42659e-12
23	28	Glycoprotein/ORF3a	25080	25574	24875	25368	24833	25327	^KY417142_Bat_coV_SARS-like_As6526_Host:Bat	KJ473814_BtRs-BetaCoV_HuB2013Host:Bat	AY304495.1_SARS_coronavirus_GZ50_complete_genome	2.56443e-24	1.6092e-15	3.32974e-07	1.20369e-08	9.97787e-09	6.74127e-12
52	94	ORF3a/GeneE/GeneM/ORF6/ORF7	25719*	27292*	25513*	27071*	25472*	27030*	^KY417142_Bat_coV_SARS-like_As6526_Host:Bat	Unknown (KF367457_Bat_coV_SARS-likeWIV1_Host:Bat)	KY417151_Bat_coV_SARS-like_Rs7327_Host:Bat	5.71876e-09	6.93187e-18	9.20362e-05	NS	2.55773e-06	2.56337e-09
64	142	GeneE/GeneM/ORF6/ORF7	26252*	27326	26043*	27105	26046*	27108	^KY417151_Bat_coV_SARS-like_Rs7327_Host:Bat	KF367457_Bat_coV_SARS-likeWIV1_Host:Bat	KY417152_Bat_coV_SARS-like_Rs9401_Host:Bat	0.000122645	0.000413645	0.00541525	0.0385622	1.2854e-05	NS
62	125	GeneM/ORF6	26409	27706*	26196	27482*	26199	27485*	^MK211376_BtRs-BetaCoV_YN2018BHost:Bat	KF367457_Bat_coV_SARS-likeWIV1_Host:Bat	Unknown (KY417152_Bat_coV_SARS-like_Rs9401_Host:Bat)	1.85036e-06	1.50043e-05	1.07123e-05	0.013758	0.0167609	NS
37	47	GeneM/ORF6/ORF7	26490	27707*	26277	27483*	26233	27439*	^KJ473815_BtRs-BetaCoV_GX2013Host:Bat	KF294457_SARS-relatedHost:Bat	KJ473816_BtRs-BetaCoV_YN2013Host:Bat	2.55052e-15	0.0010362	0.00100512	0.000361828	0.0426454	1.17972e-11
4	5	ORF6/ORF7/ORF8	27144	28178	26923	27852	26926	27879	^KY417144_Bat_coV_SARS-like_Rs4084_Host:Bat	Unknown (KY417149_Bat_coV_SARS-like_Rs4255_Host:Bat)	KC881005_Bat_coV_SARS-likeRsSHC014_Host:Bat	1.48634e-107	6.4162e-117	3.84152e-26	5.17522e-14	1.5475e-26	6.74127e-12
28	34~	ORF8/GeneN	27755	28208	27531	27879	27484	27868	^GQ153542_Bat_coV_SARS_HKU3-7_Host:Unknown	MG772934_Bat_coV_SARS-like_bat-SL-CoVZXC21_Host:Ba	KP886808_Bat_coV_SARS-likeYNLF_31C_Host:Bat	9.02108e-21	2.84771e-05	1.96321e-14	1.56722e-11	NS	1.34825e-11
9	10	ORF7/ORF8	27707	28163	27483	27838	27486	27880	^KC881005_Bat_coV_SARS-likeRsSHC014_Host:Bat	GQ153542_Bat_coV_SARS_HKU3-7_Host:Unknown	KJ473816_BtRs-BetaCoV_YN2013Host:Bat	6.64692e-66	1.2141e-49	1.27398e-11	1.21552e-12	9.86742e-13	1.17972e-11
26	32~	GeneN	28919	29308	28590	28979	28567	28956	^MG772934_Bat_coV_SARS-like_bat-SL-CoVZXC21_Host:Ba	AY463059.1_SARS_coronavirus_ShanghaiQXC1_complete_	EPI_ISL_410535_BetaCoV_Singapore_4_2020	5.94811e-23	1.62891e-20	1.97216e-05	0.00085396	9.32361e-08	1.68532e-11
Table Key:
~ = It is possible that this apparent recombination signal could have been caused by an evolutionary
process other than recombination.
* = The actual breakpoint position is undetermined (it was most likely overprinted by a subsequent
recombination event).
^ = The recombinant sequence may have been misidentified (one of the identified parents might be the recombinant)
Minor Parent = Parent contributing the smaller fraction of sequence.
Major Parent = Parent contributing the larger fraction of sequence.
Unknown = Only one parent and a recombinant need be in the alignment for a recombination event to be detectable.
The sequence listed as unknown was used to infer the existance of a missing parental sequence.
NS = No significant P-value was recorded for this recombination event using this method.
Table S1. Full list of potential recombination breakpoints of CoVs detected by the RDP, GENECONV, MaxChi, CHIMAERA, SIScan, and 3Seq algorithms.
