## Supplementary material for "Recombination and purifying selection preserves covariant movements of mosaic SARS-CoV-2 protein S": table s2

### Sheet: TreePuzzleTable
	Fragment No.	Origin	No. of Nucleotides	Percent of resolved quartets	Percent of partly resolved quartets	Percent of unresolved quartets
	1	Major parent	22605	100	0	0
	3	Major parent	6737	100	0	0
	1_3 Together	Major parent (Together)	29342	100	0	0
	Table S2. Phylogenetic signal of the fragments coming from the major parent of the recombination event involving CoV-2 glycoprotein. The signal was assessed using TREEPUZZLE likelihood mapping.
