## Supplementary material for "Recombination and purifying selection preserves covariant movements of mosaic SARS-CoV-2 protein S": table s3

### Sheet: TableS3
	Tree No.	Topology	-lnL	Diff -lnL	Weighted SH p value	AU p value
	7	(1,2,((3,5),4))	810.302	Best Tree - Paragon	Best Tree - Paragon	Best Tree - Paragon
	5	(1,2,((3,4),5))	827.861	17.5597	0.0286	0.0123
	6	(1,2,(3,(4,5)))	827.875	17.5733	0.0472	0.0045
	3	(1,2,(3,5),4)	844.781	34.4792	0.0005	0
	2	(1,2,3,(4,5))	910.214	99.9124	0	0
	4	(1,2,(3,4),5)	914.329	104.027	0	0
	1	(1,2,3,4,5)	942.279	131.977	0	0
	Table S3. Assessment of the maximum likelihood tree calculated on the minor parental fragment of the recombination event involving CoV-2 glycoprotein. Since there were only 5 unique sequences in the alignment, we calculated all the possible trees and assessed the best one wihtt he weighted SH and AU tests. SARS-CoV-2 taxa legend: Pangolin a: taxa 1 and 2; Pangolin b: taxon 3; bat: taxon 4; human:…
