## Supplementary material for "Recombination and purifying selection preserves covariant movements of mosaic SARS-CoV-2 protein S": table s4

### Sheet: SplitsTree.Summary
		Glycoprotein alignment
	Recombination Analysis	Alignment	PhiTest for recombination pval	q (BH correction)	ML Tree topology	Closest relative of human SARS-CoV-2	Notes
	GARD	1-906	0.6172	0.822933	(((Human,bat),pangA),pangB)	bat SARS-CoV-2
	GARD	907-1316	0.9507	0.9507	(((Human,bat),pangB),pangA)	bat SARS-CoV-2
	GARD	1317-1501(1)	NA	NA	(((Human, pangB),pangA),Bat)	pangolin b SARS-CoV-2	Too few informative characters for PhiTest
	GARD	1502-2262	0.004251	0.017004	(((Human,bat),pangB),pangA)	bat SARS-CoV-2
	GARD	2263-3819	0.2225	0.445	(((Human,bat),pangB),pangA)	bat SARS-CoV-2
	RDP4	1-1307	0.1643	0.24645	(((Human,bat),pangA),pangB)	bat SARS-CoV-2
	RDP4	1308-1532(1)	0.767	0.767	(((Human, pangB),pangA),Bat)	pangolin b SARS-CoV-2
	RDP4	1533-3819	0.03103	0.093	(((Human,bat),pangB),pangA)	bat SARS-CoV-2
	Table S4. GARD recombination analysis of protein S. Partitions are compared to RDP4 output for the same alignment. Individual partitions showed no recombination signal when scanned with the Phi test (Bruen, Philippe et al. 2006), implemented in SplitsTree4 (Huson and Bryant 2006)
	(1) This recombination event involves the glycoprotein CTD1
