## Supplementary material for "Recombination and purifying selection preserves covariant movements of mosaic SARS-CoV-2 protein S": table s5

### Sheet: Acknowledgement Table
We gratefully acknowledge the Authors, the Originating and Submitting Laboratories for their sequence and metadata shared through GISAID, on which this research is based.
All submitters of data may be contacted directly via www.gisaid.org
Study ID	Accession ID	Virus name	Location	Collection date	Originating lab	Submitting lab	Authors
EPI_ISL_402119_Wuhan_2019	EPI_ISL_402119	BetaCoV/Wuhan/IVDC-HB-01/2019	China / Hubei / Wuhan	2019-12-30	National Institute for Viral Disease Control and Prevention, China CDC	National Institute for Viral Disease Control and Prevention, China CDC	Wenjie Tan，Xiang Zhao，Wenling Wang，Xuejun Ma，Yongzhong Jiang，Roujian Lu, Ji Wang, Weimin Zhou，Peihua Niu，Peipei Liu，Faxian Zhan，Weifeng Shi，Baoying Huang，Jun Liu，Li Zhao，Yao Meng，Xiaozhou He，Fei Ye，Na Zhu，Yang Li，Jing Chen，Wenbo Xu，George F. Gao，Guizhen Wu
EPI_ISL_402120_Wuhan_2020	EPI_ISL_402120	BetaCoV/Wuhan/IVDC-HB-04/2020	China / Hubei / Wuhan	2020-01-01	National Institute for Viral Disease Control and Prevention, China CDC	National Institute for Viral Disease Control and Prevention, China CDC	Wenjie Tan，Xiang Zhao，Wenling Wang，Xuejun Ma，Yongzhong Jiang，Roujian Lu，Ji Wang，Weimin Zhou，Peihua Niu，Peipei Liu，Faxian Zhan，Weifeng Shi，Baoying Huang，Jun Liu，Li Zhao，Yao Meng，Xiaozhou He，Fei Ye，Na Zhu，Yang Li，Jing Chen，Wenbo Xu，George F. Gao，Guizhen Wu
EPI_ISL_402121_Wuhan_2019	EPI_ISL_402121	BetaCoV/Wuhan/IVDC-HB-05/2019	China / Hubei / Wuhan	2019-12-30	National Institute for Viral Disease Control and Prevention, China CDC	National Institute for Viral Disease Control and Prevention, China CDC	Wenjie Tan，Xuejun Ma，Xiang Zhao，Wenling Wang，Yongzhong Jiang，Roujian Lu，Ji Wang，Peihua Niu, Weimin Zhou, Faxian Zhan，Weifeng Shi，Baoying Huang，Jun Liu，Li Zhao，Yao Meng，Fei Ye，Na Zhu, Xiaozhou He，Peipei Liu, Yang Li，Jing Chen，Wenbo Xu，George F. Gao，Guizhen Wu
EPI_ISL_402123_Wuhan_2019	EPI_ISL_402123	BetaCoV/Wuhan/IPBCAMS-WH-01/2019	China / Hubei / Wuhan	2019-12-24	Institute of Pathogen Biology, Chinese Academy of Medical Sciences & Peking Union Medical College	Institute of Pathogen Biology, Chinese Academy of Medical Sciences & Peking Union Medical College	Lili Ren, Jianwei Wang, Qi Jin, Zichun Xiang, Zhiqiang Wu, Chao Wu, Yiwei Liu
EPI_ISL_402124_Wuhan_2019	EPI_ISL_402124	BetaCoV/Wuhan/WIV04/2019	China / Hubei / Wuhan	2019-12-30	Wuhan Jinyintan Hospital	Wuhan Institute of Virology, Chinese Academy of Sciences	Peng Zhou, Xing-Lou Yang, Ding-Yu Zhang, Lei Zhang, Yan Zhu, Hao-Rui Si, Zhengli Shi
EPI_ISL_402125_Wuhan_Hu_1_2019	EPI_ISL_402125	BetaCoV/Wuhan-Hu-1/2019	China	2019-12	unknown	National Institute for Communicable Disease Control and Prevention (ICDC) Chinese Center for Disease Control and Prevention (China CDC)	Zhang,Y.-Z., Wu,F., Chen,Y.-M., Pei,Y.-Y., Xu,L., Wang,W., Zhao,S., Yu,B., Hu,Y., Tao,Z.-W., Song,Z.-G., Tian,J.-H., Zhang,Y.-L., Liu,Y., Zheng,J.-J., Dai,F.-H., Wang,Q.-M., She,J.-L. and Zhu,T.-Y.
EPI_ISL_402127_Wuhan_2019	EPI_ISL_402127	BetaCoV/Wuhan/WIV02/2019	China / Hubei / Wuhan	2019-12-30	Wuhan Jinyintan Hospital	Wuhan Institute of Virology, Chinese Academy of Sciences	Peng Zhou, Xing-Lou Yang, Ding-Yu Zhang, Lei Zhang, Yan Zhu, Hao-Rui Si, Zhengli Shi
EPI_ISL_402128_Wuhan_2019	EPI_ISL_402128	BetaCoV/Wuhan/WIV05/2019	China / Hubei / Wuhan	2019-12-30	Wuhan Jinyintan Hospital	Wuhan Institute of Virology, Chinese Academy of Sciences	Peng Zhou, Xing-Lou Yang, Ding-Yu Zhang, Lei Zhang, Yan Zhu, Hao-Rui Si, Zhengli Shi
EPI_ISL_402129_Wuhan_2019	EPI_ISL_402129	BetaCoV/Wuhan/WIV06/2019	China / Hubei / Wuhan	2019-12-30	Wuhan Jinyintan Hospital	Wuhan Institute of Virology, Chinese Academy of Sciences	Peng Zhou, Xing-Lou Yang, Ding-Yu Zhang, Lei Zhang, Yan Zhu, Hao-Rui Si, Zhengli Shi
EPI_ISL_402130_Wuhan_2019	EPI_ISL_402130	BetaCoV/Wuhan/WIV07/2019	China / Hubei / Wuhan	2019-12-30	Wuhan Jinyintan Hospital	Wuhan Institute of Virology, Chinese Academy of Sciences	Peng Zhou, Xing-Lou Yang, Ding-Yu Zhang, Lei Zhang, Yan Zhu, Hao-Rui Si, Zhengli Shi
EPI_ISL_402131_Yunnan_bat_2013	EPI_ISL_402131	BetaCoV/bat/Yunnan/RaTG13/2013	China / Yunnan / Pu'er	2013-07-24	Wuhan Institute of Virology, Chinese Academy of Sciences	Wuhan Institute of Virology, Chinese Academy of Sciences	Yan Zhu, Ping Yu, Bei Li, Ben Hu, Hao-Rui Si, Xing-Lou Yang, Peng Zhou, Zheng-Li Shi
EPI_ISL_402132_Wuhan_2019	EPI_ISL_402132	BetaCoV/Wuhan/HBCDC-HB-01/2019	China / Hubei / Wuhan	2019-12-30	Wuhan Jinyintan Hospital	Hubei Provincial Center for Disease Control and Prevention	Bin Fang, Xiang Li, Xiao Yu, Linlin Liu, Bo Yang, Faxian Zhan, Guojun Ye, Xixiang Huo, Junqiang Xu, Bo Yu, Kun Cai, Jing Li, Yongzhong Jiang.
EPI_ISL_403928_Wuhan_2020	EPI_ISL_403928	BetaCoV/Wuhan/IPBCAMS-WH-05/2020	China / Hubei / Wuhan	2020-01-01	Institute of Pathogen Biology, Chinese Academy of Medical Sciences & Peking Union Medical College	Institute of Pathogen Biology, Chinese Academy of Medical Sciences & Peking Union Medical College	Lili Ren, Jianwei Wang, Qi Jin, Zichun Xiang, Zhiqiang Wu, Chao Wu, Yiwei Liu
EPI_ISL_403929_Wuhan_2019	EPI_ISL_403929	BetaCoV/Wuhan/IPBCAMS-WH-04/2019	China / Hubei / Wuhan	2019-12-30	Institute of Pathogen Biology, Chinese Academy of Medical Sciences & Peking Union Medical College	Institute of Pathogen Biology, Chinese Academy of Medical Sciences & Peking Union Medical College	Lili Ren, Jianwei Wang, Qi Jin, Zichun Xiang, Zhiqiang Wu, Chao Wu, Yiwei Liu
EPI_ISL_403930_Wuhan_2019	EPI_ISL_403930	BetaCoV/Wuhan/IPBCAMS-WH-03/2019	China / Hubei / Wuhan	2019-12-30	Institute of Pathogen Biology, Chinese Academy of Medical Sciences & Peking Union Medical College	Institute of Pathogen Biology, Chinese Academy of Medical Sciences & Peking Union Medical College	Lili Ren, Jianwei Wang, Qi Jin, Zichun Xiang, Zhiqiang Wu, Chao Wu, Yiwei Liu
EPI_ISL_403931_Wuhan_2019	EPI_ISL_403931	BetaCoV/Wuhan/IPBCAMS-WH-02/2019	China / Hubei / Wuhan	2019-12-30	Institute of Pathogen Biology, Chinese Academy of Medical Sciences & Peking Union Medical College	Institute of Pathogen Biology, Chinese Academy of Medical Sciences & Peking Union Medical College	Lili Ren, Jianwei Wang, Qi Jin, Zichun Xiang, Zhiqiang Wu, Chao Wu, Yiwei Liu
EPI_ISL_403932_Guangdong_2020	EPI_ISL_403932	BetaCoV/Guangdong/20SF012/2020	China / Guandong / Shenzhen	2020-01-14	Guangdong Provincial Center for Diseases Control and Prevention; Guangdong Provincial Public Health	Department of Microbiology, Guangdong Provincial Center for Diseases Control and Prevention	Min Kang, Jie Wu, Jing Lu, Tao Liu, Baisheng Li, Shujiang Mei, Feng Ruan, Lifeng Lin, Changwen Ke, Haojie Zhong, Yingtao Zhang, Lirong Zou, Xuguang Chen, Qi Zhu, Jianpeng Xiao, Jianxiang Geng, Zhe Liu, Jianxiong Hu, Weilin Zeng, Xing Li, Yuhuang Liao, Xiujuan Tang, Songjian Xiao, Ying Wang, Yingchao Song, Xue Zhuang, Lijun Liang, Guanhao He, Huihong Deng, Tie Song, Jianfeng He, Wenjun Ma
EPI_ISL_403933_Guangdong_2020	EPI_ISL_403933	BetaCoV/Guangdong/20SF013/2020	China / Guandong / Shenzhen	2020-01-15	Guangdong Provincial Center for Diseases Control and Prevention; Guangdong Provincial Public Health	Department of Microbiology, Guangdong Provincial Center for Diseases Control and Prevention	Min Kang, Jie Wu, Jing Lu, Tao Liu, Baisheng Li, Shujiang Mei, Feng Ruan, Lifeng Lin, Changwen Ke, Haojie Zhong, Yingtao Zhang, Lirong Zou, Xuguang Chen, Qi Zhu, Jianpeng Xiao, Jianxiang Geng, Zhe Liu, Jianxiong Hu, Weilin Zeng, Xing Li, Yuhuang Liao, Xiujuan Tang, Songjian Xiao, Ying Wang, Yingchao Song, Xue Zhuang, Lijun Liang, Guanhao He, Huihong Deng, Tie Song, Jianfeng He, Wenjun Ma
EPI_ISL_403934_Guangdong_2020	EPI_ISL_403934	BetaCoV/Guangdong/20SF014/2020	China / Guandong / Shenzhen	2020-01-15	Guangdong Provincial Center for Diseases Control and Prevention; Guangdong Provincial Public Health	Department of Microbiology, Guangdong Provincial Center for Diseases Control and Prevention	Min Kang, Jie Wu, Jing Lu, Tao Liu, Baisheng Li, Shujiang Mei, Feng Ruan, Lifeng Lin, Changwen Ke, Haojie Zhong, Yingtao Zhang, Lirong Zou, Xuguang Chen, Qi Zhu, Jianpeng Xiao, Jianxiang Geng, Zhe Liu, Jianxiong Hu, Weilin Zeng, Xing Li, Yuhuang Liao, Xiujuan Tang, Songjian Xiao, Ying Wang, Yingchao Song, Xue Zhuang, Lijun Liang, Guanhao He, Huihong Deng, Tie Song, Jianfeng He, Wenjun Ma
EPI_ISL_403935_Guangdong_2020	EPI_ISL_403935	BetaCoV/Guangdong/20SF025/2020	China / Guangdong / Shenzhen	2020-01-15	Guangdong Provincial Center for Diseases Control and Prevention; Guangdong Provincial Public Health	Department of Microbiology, Guangdong Provincial Center for Diseases Control and Prevention	Min Kang, Jie Wu, Jing Lu, Tao Liu, Baisheng Li, Shujiang Mei, Feng Ruan, Lifeng Lin, Changwen Ke, Haojie Zhong, Yingtao Zhang, Lirong Zou, Xuguang Chen, Qi Zhu, Jianpeng Xiao, Jianxiang Geng, Zhe Liu, Jianxiong Hu, Weilin Zeng, Xing Li, Yuhuang Liao, Xiujuan Tang, Songjian Xiao, Ying Wang, Yingchao Song, Xue Zhuang, Lijun Liang, Guanhao He, Huihong Deng, Tie Song, Jianfeng He, Wenjun Ma
EPI_ISL_403936_Guangdong_2020	EPI_ISL_403936	BetaCoV/Guangdong/20SF028/2020	China / Guangdong / Zhuhai	2020-01-17	Guangdong Provincial Center for Diseases Control and Prevention; Guangdong Provincial Public Health	Department of Microbiology, Guangdong Provincial Center for Diseases Control and Prevention	Min Kang, Jie Wu, Jing Lu, Tao Liu, Baisheng Li, Shujiang Mei, Feng Ruan, Lifeng Lin, Changwen Ke, Haojie Zhong, Yingtao Zhang, Lirong Zou, Xuguang Chen, Qi Zhu, Jianpeng Xiao, Jianxiang Geng, Zhe Liu, Jianxiong Hu, Weilin Zeng, Xing Li, Yuhuang Liao, Xiujuan Tang, Songjian Xiao, Ying Wang, Yingchao Song, Xue Zhuang, Lijun Liang, Guanhao He, Huihong Deng, Tie Song, Jianfeng He, Wenjun Ma
EPI_ISL_403937_Guangdong_2020	EPI_ISL_403937	BetaCoV/Guangdong/20SF040/2020	China / Guangdong / Zhuhai	2020-01-18	Guangdong Provincial Center for Diseases Control and Prevention; Guangdong Provincial Public Health	Department of Microbiology, Guangdong Provincial Center for Diseases Control and Prevention	Min Kang, Jie Wu, Jing Lu, Tao Liu, Baisheng Li, Shujiang Mei, Feng Ruan, Lifeng Lin, Changwen Ke, Haojie Zhong, Yingtao Zhang, Lirong Zou, Xuguang Chen, Qi Zhu, Jianpeng Xiao, Jianxiang Geng, Zhe Liu, Jianxiong Hu, Weilin Zeng, Xing Li, Yuhuang Liao, Xiujuan Tang, Songjian Xiao, Ying Wang, Yingchao Song, Xue Zhuang, Lijun Liang, Guanhao He, Huihong Deng, Tie Song, Jianfeng He, Wenjun Ma
EPI_ISL_403962_Nonthaburi_2020	EPI_ISL_403962	BetaCoV/Nonthaburi/61/2020	Thailand / Nonthaburi	2020-01-08	Bamrasnaradura Hospital	1. Department of Medical Sciences, Ministry of Public Health, Thailand 2. Thai Red Cross Emerging Infectious Diseases - Health Science Centre 3. Department of Disease Control, Ministry of Public Health, Thailand	Pilailuk,Okada; Siripaporn,Phuygun; Thanutsapa,Thanadachakul; Supaporn,Wacharapluesadee; Sittiporn,Parnmen; Warawan,Wongboot; Sunthareeya,Waicharoen; Rome,Buathong; Malinee,Chittaganpitch; Nanthawan,Mekha
EPI_ISL_403963_Nonthaburi_2020	EPI_ISL_403963	BetaCoV/Nonthaburi/74/2020	Thailand / Nonthaburi	2020-01-13	Bamrasnaradura Hospital	1. Department of Medical Sciences, Ministry of Public Health, Thailand 2. Thai Red Cross Emerging Infectious Diseases - Health Science Centre 3. Department of Disease Control, Ministry of Public Health, Thailand	Pilailuk,Okada; Siripaporn,Phuygun; Thanutsapa,Thanadachakul; Supaporn,Wacharapluesadee; Sittiporn,Parnmen; Warawan,Wongboot; Sunthareeya,Waicharoen; Rome,Buathong; Malinee,Chittaganpitch; Nanthawan,Mekha
EPI_ISL_404227_Zhejiang_2020	EPI_ISL_404227	BetaCoV/Zhejiang/WZ-01/2020	China / Zhejiang	2020-01-16	Zhejiang Provincial Center for Disease Control and Prevention	Department of Microbiology, Zhejiang Provincial Center for Disease Control and Prevention	Yin Chen, Yanjun Zhang, Haiyan Mao, Junhang Pan, Xiuyu Lou, Yiyu Lu, Juying Yan, Hanping Zhu, Jian Gao, Yan Feng, Yi Sun, Hao Yan, Zhen Li, Yisheng Sun, Liming Gong, Qiong Ge, Wen Shi, Xinying Wang, Wenwu Yao, Zhangnv Yang, Fang Xu, Chen Chen, Enfu Chen, Zhen Wang, Zhiping Chen, Jianmin Jiang, Chonggao Hu
EPI_ISL_404228_Zhejiang_2020	EPI_ISL_404228	BetaCoV/Zhejiang/WZ-02/2020	China / Zhejiang	2020-01-17	Zhejiang Provincial Center for Disease Control and Prevention	Department of Microbiology, Zhejiang Provincial Center for Disease Control and Prevention	Yanjun Zhang, Yin Chen, Haiyan Mao, Junhang Pan, Xiuyu Lou, Yiyu Lu, Juying Yan, Hanping Zhu, Jian Gao, Yan Feng, Yi Sun, Hao Yan, Zhen Li, Yisheng Sun, Liming Gong, Qiong Ge, Wen Shi, Xinying Wang, Wenwu Yao, Zhangnv Yang, Fang Xu, Chen Chen, Enfu Chen, Zhen Wang, Zhiping Chen, Jianmin Jiang, Chonggao Hu
EPI_ISL_404253_USA_2020	EPI_ISL_404253	BetaCoV/USA/IL1/2020	USA / Illinois /Chicago	2020-01-21	IL Department of Public Health Chicago Laboratory	Pathogen Discovery, Respiratory Viruses Branch, Division of Viral Diseases, Centers for Dieases Control and Prevention	Ying Tao, Krista Queen, Clinton R. Paden, Jing Zhang, Yan Li, Anna Uehara, Xiaoyan Lu, Brian Lynch, Senthil Kumar K. Sakthivel, Brett L. Whitaker, Shifaq Kamili, Lijuan Wang, Janna' R. Murray, Susan I. Gerber, Stephen Lindstrom, Suxiang Tong
EPI_ISL_404895_USA_2020	EPI_ISL_404895	BetaCoV/USA/WA1/2020	USA / Washington / Snohomish County	2020-01-19	Providence Regional Medical Center	Division of Viral Diseases, Centers for Disease Control and Prevention	Queen,K., Tao,Y., Li,Y., Paden,C.R., Lu,X., Zhang,J., Gerber,S.I., Lindstrom,S., Tong,S.
EPI_ISL_405839_Shenzhen_2020	EPI_ISL_405839	BetaCoV/Shenzhen/HKU-SZ-005/2020	China / Guangdong / Shenzhen	2020-01-11	The University of Hong Kong - Shenzhen Hospital	Li Ka Shing Faculty of Medicine, The University of Hong Kong	Chan,J.F.-W., Yuan,S., Kok,K.H., To,K.K.-W., Chu,H., Yang,J., Xing,F., Liu,J., Yip,C.C.-Y., Poon,R.W.-S., Tsai,H.W., Lo,S.K.-F., Chan,K.H., Poon,V.K.-M., Chan,W.M., Ip,J.D., Cai,J.P., Cheng,V.C.-C., Chen,H., Hui,C.K.-M. and Yuen,K.Y.
EPI_ISL_406030_Shenzhen_2020	EPI_ISL_406030	BetaCoV/Shenzhen/HKU-SZ-002/2020	China / Guangdong / Shenzhen	2020-01-10	The University of Hong Kong - Shenzhen Hospital	Li Ka Shing Faculty of Medicine, The University of Hong Kong	Chan,J.F.-W., Yuan,S., Kok,K.H., To,K.K.-W., Chu,H., Yang,J., Xing,F., Liu,J., Yip,C.C.-Y., Poon,R.W.-S., Tsai,H.W., Lo,S.K.-F., Chan,K.H., Poon,V.K.-M., Chan,W.M., Ip,J.D., Cai,J.P., Cheng,V.C.-C., Chen,H., Hui,C.K.-M. and Yuen,K.Y.
EPI_ISL_406031_Taiwan_2020	EPI_ISL_406031	BetaCoV/Taiwan/2/2020	Taiwan / Kaohsiung	2020-01-23	Centers for Disease Control, R.O.C. (Taiwan)	Centers for Disease Control, R.O.C. (Taiwan)	Ji-Rong Yang, Yu-Chi Lin, Jung-Jung Mu, Ming-Tsan Liu, Shu-Ying Li
EPI_ISL_406034_USA_2020	EPI_ISL_406034	BetaCoV/USA/CA1/2020	USA / California / Los Angeles	2020-01-23	California Department of Public Health	Pathogen Discovery, Respiratory Viruses Branch, Division of Viral Diseases, Centers for Dieases Control and Prevention	Anna Uehara, Krista Queen, Ying Tao, Yan Li, Clinton R. Paden, Jing Zhang, Xiaoyan Lu, Brian Lynch, Senthil Kumar K. Sakthivel, Brett L. Whitaker, Shifaq Kamili, Lijuan Wang, Janna' R. Murray, Susan I. Gerber, Stephen Lindstrom, Suxiang Tong
EPI_ISL_406036_USA_2020	EPI_ISL_406036	BetaCoV/USA/CA2/2020	USA / California / Orange County	2020-01-22	California Department of Public Health	Pathogen Discovery, Respiratory Viruses Branch, Division of Viral Diseases, Centers for Dieases Control and Prevention	Anna Uehara, Krista Queen, Ying Tao, Yan Li, Clinton R. Paden, Jing Zhang, Xiaoyan Lu, Brian Lynch, Senthil Kumar K. Sakthivel, Brett L. Whitaker, Shifaq Kamili, Lijuan Wang, Janna' R. Murray, Susan I. Gerber, Stephen Lindstrom, Suxiang Tong
EPI_ISL_406223_USA_2020	EPI_ISL_406223	BetaCoV/USA/AZ1/2020	USA / Arizona / Phoenix	2020-01-22	Arizona Department of Health Services	Pathogen Discovery, Respiratory Viruses Branch, Division of Viral Diseases, Centers for Disease Control and Prevention	Ying Tao, Clinton R. Paden, Krista Queen, Anna Uehara, Yan Li, Jing Zhang, Xiaoyan Lu, Brian Lynch, Senthil Kumar K. Sakthivel, Brett L. Whitaker, Shifaq Kamili, Lijuan Wang, Janna' R. Murray, Susan I. Gerber, Stephen Lindstrom, Suxiang Tong
EPI_ISL_406531_Guangdong_2020	EPI_ISL_406531	BetaCoV/Guangdong/20SF174/2020	China / Guangdong / Zhuhai	2020-01-22	Guangdong Provincial Center for Diseases Contorl and Prevention; Guangdong Provinical Public Health	Guangdong Provincial Center for Disease Control and Prevention	Min Kang, Jie Wu, Jing Lu, Tao Liu, Baisheng Li, Shujiang Mei, Feng Ruan, Lifeng Lin, Changwen Ke, Haojie Zhong, Yingtao Zhang, Lirong Zou, Xuguang Chen, Qi Zhu, Jianpeng Xiao, Jianxiang Geng, Zhe Liu, Jianxiong Hu, Weilin Zeng, Xing Li, Yuhuang Liao, Xiujuan Tang, Songjian Xiao, Ying Wang, Yingchao Song, Xue Zhuang, Lijun Liang, Guanhao He, Huihong Deng, Tie Song, Jianfeng He, Wenjun Ma
EPI_ISL_406533_Guangzhou_2020	EPI_ISL_406533	BetaCoV/Guangzhou/20SF206/2020	China / Guangdong / Guangzhou	2020-01-22	Guangdong Provincial Center for Diseases Contorl and Prevention; Guangdong Provinical Public Health	Guangdong Provincial Center for Diseases Control and Prevention	Min Kang, Jie Wu, Jing Lu, Tao Liu, Baisheng Li, Shujiang Mei, Feng Ruan, Lifeng Lin, Changwen Ke, Haojie Zhong, Yingtao Zhang, Lirong Zou, Xuguang Chen, Qi Zhu, Jianpeng Xiao, Jianxiang Geng, Zhe Liu, Jianxiong Hu, Weilin Zeng, Xing Li, Yuhuang Liao, Xiujuan Tang, Songjian Xiao, Ying Wang, Yingchao Song, Xue Zhuang, Lijun Liang, Guanhao He, Huihong Deng, Tie Song, Jianfeng He, Wenjun Ma
EPI_ISL_406534_Foshan_2020	EPI_ISL_406534	BetaCoV/Foshan/20SF207/2020	China / Guangdong / Foshan	2020-01-22	Guangdong Provincial Center for Diseases Control and Prevention; Guangdong Provincial Public Health	Guangdong Provincial Center for Diseases Control and Prevention	Min Kang, Jie Wu, Jing Lu, Tao Liu, Baisheng Li, Shujiang Mei, Feng Ruan, Lifeng Lin, Changwen Ke, Haojie Zhong, Yingtao Zhang, Lirong Zou, Xuguang Chen, Qi Zhu, Jianpeng Xiao, Jianxiang Geng, Zhe Liu, Jianxiong Hu, Weilin Zeng, Xing Li, Yuhuang Liao, Xiujuan Tang, Songjian Xiao, Ying Wang, Yingchao Song, Xue Zhuang, Lijun Liang, Guanhao He, Huihong Deng, Tie Song, Jianfeng He, Wenjun Ma
EPI_ISL_406535_Foshan_2020	EPI_ISL_406535	BetaCoV/Foshan/20SF210/2020	China / Guangdong / Foshan	2020-01-22	Guangdong Provincial Center for Diseases Control and Prevention; Guangdong Provincial Public Health	Guangdong Provincial Center for Diseases Control and Prevention	Min Kang, Jie Wu, Jing Lu, Tao Liu, Baisheng Li, Shujiang Mei, Feng Ruan, Lifeng Lin, Changwen Ke, Haojie Zhong, Yingtao Zhang, Lirong Zou, Xuguang Chen, Qi Zhu, Jianpeng Xiao, Jianxiang Geng, Zhe Liu, Jianxiong Hu, Weilin Zeng, Xing Li, Yuhuang Liao, Xiujuan Tang, Songjian Xiao, Ying Wang, Yingchao Song, Xue Zhuang, Lijun Liang, Guanhao He, Huihong Deng, Tie Song, Jianfeng He, Wenjun Ma
EPI_ISL_406536_Foshan_2020	EPI_ISL_406536	BetaCoV/Foshan/20SF211/2020	China / Guangdong / Foshan	2020-01-22	Guangdong Provincial Center for Diseases Control and Prevention; Guangdong Provincial Public Health	Guangdong Provincial Center for Diseases Control and Prevention	Min Kang, Jie Wu, Jing Lu, Tao Liu, Baisheng Li, Shujiang Mei, Feng Ruan, Lifeng Lin, Changwen Ke, Haojie Zhong, Yingtao Zhang, Lirong Zou, Xuguang Chen, Qi Zhu, Jianpeng Xiao, Jianxiang Geng, Zhe Liu, Jianxiong Hu, Weilin Zeng, Xing Li, Yuhuang Liao, Xiujuan Tang, Songjian Xiao, Ying Wang, Yingchao Song, Xue Zhuang, Lijun Liang, Guanhao He, Huihong Deng, Tie Song, Jianfeng He, Wenjun Ma
EPI_ISL_406538_Guangdong_2020	EPI_ISL_406538	BetaCoV/Guangdong/20SF201/2020	China / Guangdong	2020-01-23	Guangdong Provincial Center for Diseases Control and Prevention;Guangdong Provincial Institute of Public Health	Guangdong Provincial Center for Diseases Control and Prevention	Min Kang, Jie Wu, Jing Lu, Tao Liu, Baisheng Li, Shujiang Mei, Feng Ruan, Lifeng Lin, Changwen Ke, Haojie Zhong, Yingtao Zhang, Lirong Zou, Xuguang Chen, Qi Zhu, Jianpeng Xiao, Jianxiang Geng, Zhe Liu, Jianxiong Hu, Weilin Zeng, Xing Li, Yuhuang Liao, Xiujuan Tang, Songjian Xiao, Ying Wang, Yingchao Song, Xue Zhuang, Lijun Liang, Guanhao He, Huihong Deng, Tie Song, Jianfeng He, Wenjun Ma
EPI_ISL_406592_Shenzhen_2020	EPI_ISL_406592	BetaCoV/Shenzhen/SZTH-001/2020	China / Guandong / Shenzhen	2020-01-13	Shenzhen Third People's Hospital	Shenzhen Key Laboratory of Pathogen and Immunity, National Clinical Research Center for Infectious Disease,Shenzhen Third People's Hospital	Yang Yang, Chenguang Shen, Li Xing, Zhixiang Xu, Haixia Zheng, Yingxia Liu
EPI_ISL_406593_Shenzhen_2020	EPI_ISL_406593	BetaCoV/Shenzhen/SZTH-002/2020	China / Guandong / Shenzhen	2020-01-13	Shenzhen Key Laboratory of Pathogen and Immunity, National Clinical Research Center for Infectious Disease, Shenzhen Third People's Hospital	Shenzhen Key Laboratory of Pathogen and Immunity, National Clinical Research Center for Infectious Disease, Shenzhen Third People's Hospital	Yang Yang, Chenguang Shen, Li Xing, Zhixiang Xu, Haixia Zheng, Yingxia Liu
EPI_ISL_406594_Shenzhen_2020	EPI_ISL_406594	BetaCoV/Shenzhen/SZTH-003/2020	China / Guandong / Shenzhen	2020-01-16	Shenzhen Key Laboratory of Pathogen and Immunity, National Clinical Research Center for Infectious Disease, Shenzhen Third People's Hospital	Shenzhen Key Laboratory of Pathogen and Immunity, National Clinical Research Center for Infectious Disease, Shenzhen Third People's Hospital	Yang Yang, Chenguang Shen, Li Xing, Zhixiang Xu, Haixia Zheng, Yingxia Liu
EPI_ISL_406595_Shenzhen_2020	EPI_ISL_406595	BetaCoV/Shenzhen/SZTH-004/2020	China / Guandong / Shenzhen	2020-01-16	Shenzhen Key Laboratory of Pathogen and Immunity, National Clinical Research Center for Infectious Disease, Shenzhen Third People's Hospital	Shenzhen Key Laboratory of Pathogen and Immunity, National Clinical Research Center for Infectious Disease, Shenzhen Third People's Hospital	Yang Yang, Chenguang Shen, Li Xing, Zhixiang Xu, Haixia Zheng, Yingxia Liu
EPI_ISL_406596_France_2020	EPI_ISL_406596	BetaCoV/France/IDF0372/2020	France / Ile-de-France / Paris	2020-01-23	Department of Infectious and Tropical Diseases, Bichat Claude Bernard Hospital, Paris	National Reference Center for Viruses of Respiratory Infections, Institut Pasteur, Paris	Mélanie Albert, Marion Barbet, Sylvie Behillil, Méline Bizard, Angela Brisebarre, Flora Donati, Vincent Enouf, Maud Vanpeene, Sylvie van der Werf, Yazdan Yazdanpanah, Xavier Lescure.
EPI_ISL_406597_France_2020	EPI_ISL_406597	BetaCoV/France/IDF0373/2020	France / Ile-de-France / Paris	2020-01-23	Department of Infectious and Tropical Diseases, Bichat Claude Bernard Hospital, Paris	National Reference Center for Viruses of Respiratory Infections, Institut Pasteur, Paris	Mélanie Albert, Marion Barbet, Sylvie Behillil, Méline Bizard, Angela Brisebarre, Flora Donati, Vincent Enouf, Maud Vanpeene, Sylvie van der Werf, Yazdan Yazdanpanah, Xavier Lescure.
EPI_ISL_406716_China_2020	EPI_ISL_406716	BetaCoV/China/WHU01/2020	China	2020-01-02	unknown	State Key Laboratory of Virology, Wuhan University	Chen,L., Liu,W., Zhang,Q., Xu,K., Ye,G., Wu,W., Sun,Z., Liu,F., Wu,K., Mei,Y., Zhang,W., Chen,Y., Li,Y., Shi,M., Lan,K. and Liu,Y.
EPI_ISL_406717_China_2020	EPI_ISL_406717	BetaCoV/China/WHU02/2020	China	2020-01-02	unknown	State Key Laboratory of Virology, Wuhan University	Chen,L., Liu,W., Zhang,Q., Xu,K., Ye,G., Wu,W., Sun,Z., Liu,F., Wu,K., Mei,Y., Zhang,W., Chen,Y., Li,Y., Shi,M., Lan,K. and Liu,Y.
EPI_ISL_406798_Wuhan_2019	EPI_ISL_406798	BetaCov/Wuhan/WH01/2019	China / Hubei / Wuhan	2019-12-26	General Hospital of Central Theater Command of People's Liberation Army of China	BGI & Institute of Microbiology, Chinese Academy of Sciences & Shandong First Medical University & Shandong Academy of Medical Sciences & General Hospital of Central Theater Command of People's Liberation Army of China	Weijun Chen, Yuhai Bi, Weifeng Shi and Zhenhong Hu
EPI_ISL_406800_Wuhan_2020	EPI_ISL_406800	BetaCov/Wuhan/WH03/2020	China / Hubei / Wuhan	2020-01-01	General Hospital of Central Theater Command of People's Liberation Army of China	BGI & Institute of Microbiology, Chinese Academy of Sciences & Shandong First Medical University & Shandong Academy of Medical Sciences & General Hospital of Central Theater Command of People's Liberation Army of China	Weijun Chen, Yuhai Bi, Weifeng Shi and Zhenhong Hu
EPI_ISL_406801_Wuhan_2020	EPI_ISL_406801	BetaCov/Wuhan/WH04/2020	China / Hubei / Wuhan	2020-01-05	General Hospital of Central Theater Command of People's Liberation Army of China	BGI & Institute of Microbiology, Chinese Academy of Sciences & Shandong First Medical University & Shandong Academy of Medical Sciences & General Hospital of Central Theater Command of People's Liberation Army of China	Weijun Chen, Yuhai Bi, Weifeng Shi and Zhenhong Hu
EPI_ISL_406844_Australia_2020	EPI_ISL_406844	BetaCoV/Australia/VIC01/2020	Australia / Victoria / Clayton	2020-01-25	Monash Medical Centre	Collaboration between the University of Melbourne at The Peter Doherty Institute for Infection and Immunity, and the Victorian Infectious Disease Reference Laboratory	Caly,L., Seemann,T., Schultz,M., Druce,J. and Taiaroa,G
EPI_ISL_406862_Germany_2020	EPI_ISL_406862	BetaCoV/Germany/BavPat1/2020	Germany / Bavaria / Munich	2020-01-28	Charité Universitätsmedizin Berlin, Institute of Virology; Institut für Mikrobiologie der Bundeswehr, Munich	Charité Universitätsmedizin Berlin, Institute of Virology	Victor M Corman, Julia Schneider, Talitha Veith, Barbara Mühlemann, Markus Antwerpen, Christian Drosten, Roman Wölfel
EPI_ISL_406970_Zhejiang_Hangzhou_2020	EPI_ISL_406970	BetaCoV/Zhejiang/Hangzhou-1/2020	China / Zhejiang / Hangzhou	2020-01-20	Hangzhou Center for Disease and Control Microbiology Lab	Hangzhou Center for Disease and Control Microbiology Lab	Yu Hua, Wang Haoqiu, Li Jun, Yu Xinfeng
EPI_ISL_406973_Singapore_2020	EPI_ISL_406973	BetaCoV/Singapore/1/2020	Singapore	2020-01-23	Singapore General Hospital	National Public Health Laboratory	Mak, TM; Octavia S; Chavatte JM; Zhou, ZY; Cui, L; Lin, RTP
MN988669.1Wuhan2019-nCoV_WHU02Host:Human	MN988669.1
MN988668.1Wuhan2019-nCoV_WHU01Host:Human	MN988668.1
MN908947.3WuhanWuhan-Hu-1Host:Human	MN908947.3
MN985325.1Wuhan2019-nCoV/USA-WA1/2020Host:Human	MN985325.1
MN994467.1Wuhan2019-nCoV/USA-CA1/2020Host:Human	MN994467.1
MN985325.1Wuhan2019-nCoV/USA-WA1/2020Host:Human	MN985325.1
MN994468.1Wuhan2019-nCoV/USA-CA2/2020Host:Human	MN994468.1
MN988713.1Wuhan2019-nCoV/USA-IL1/2020Host:Human	MN988713.1
MN938384.1Wuhan2019-nCoV_HKU-SZ-002a_2020Host:Human	MN938384.1
MN975262.1Wuhan2019-nCoV_HKU-SZ-005b_2020Host:Human	MN975262.1
MK211376_BtRs-BetaCoV_YN2018BHost:Bat	MK211376
MK211377_BtRs-BetaCoV_YN2018CHost:Bat	MK211377
KJ473815_BtRs-BetaCoV_GX2013Host:Bat	KJ473815
KJ473814_BtRs-BetaCoV_HuB2013Host:Bat	KJ473814
KJ473816_BtRs-BetaCoV_YN2013Host:Bat	KJ473816
KF294457_SARS-relatedHost:Bat	KF294457
GQ153542_Bat_coV_SARS_HKU3-7_Host:Unknown	GQ153542
GQ153543_Bat_coV_SARS_HKU3-8_Host:Unknown	GQ153543
AY291315_SARS_coV_Frankfurt_Host:Human	AY291315
KY417146_Bat_coV_SARS-like_Rs4231_Host:Bat	KY417146
KY417142_Bat_coV_SARS-like_As6526_Host:Bat	KY417142
KY417144_Bat_coV_SARS-like_Rs4084_Host:Bat	KY417144
KY417152_Bat_coV_SARS-like_Rs9401_Host:Bat	KY417152
KY417148_Bat_coV_SARS-like_Rs4247_Host:Bat	KY417148
KY417145_Bat_coV_SARS-like_Rf4092_Host:Bat	KY417145
MG772934_Bat_coV_SARS-like_bat-SL-CoVZXC21_Host:Bat	MG772934
KY417149_Bat_coV_SARS-like_Rs4255_Host:Bat	KY417149
KY417151_Bat_coV_SARS-like_Rs7327_Host:Bat	KY417151
MG772933_Bat_coV_SARS-like_bat-SL-CoVZC45_Host:Bat	MG772933
KC881006_Bat_coV_SARS-likeRs3367_Host:Bat	KC881006
KC881005_Bat_coV_SARS-likeRsSHC014_Host:Bat	KC881005
KF367457_Bat_coV_SARS-likeWIV1_Host:Bat	KF367457
KP886808_Bat_coV_SARS-likeYNLF_31C_Host:Bat	KP886808
KP886809_Bat_coV_SARS-likeYNLF_34C_Host:Bat	KP886809
JX163926_SARS_coV_Tor2_FP1-10912_Host:Unknown	JX163926
JX163923_SARS_coV_Tor2_FP1-10912_Host:Unknown	JX163923
JX163927_SARS_coV_Tor2_FP1-10851_Host:Unknown	JX163927
JX163925_SARS_coV_Tor2_FP1-10895_Host:Unknown	JX163925
JX163924_SARS_coV_Tor2_FP1-10851_Host:Unknown	JX163924
JX163928_SARS_coV_Tor2_FP1-10895_Host:Unknown	JX163928
NC_004718_SARS_coV_Tor2_Host:Unknown	NC_4718
JN854286_SARS_coVHKU-39849_recSARS-CoV_Host:Unknown	JN854286
JQ316196_SARS_coVHKU-39849_Host:Unknown	JQ316196
GU553363_SARS_coVHKU-39849_Host:Human	GU553363
GU553364_SARS_coVHKU-39849_Host:Human	GU553364
GU553365_SARS_coVHKU-39849_Host:Monkey	GU553365
HQ890544_SARS_coVMA15_Host:Mouse	HQ890544
JF292911_SARS_coVMA15_Host:Mouse	JF292911
JF292914_SARS_coVMA15_Host:Mouse	JF292914
HQ890546_SARS_coVMA15_Host:Mouse	HQ890546
JF292913_SARS_coVMA15_Host:Mouse	JF292913
JF292908_SARS_coVMA15_Host:Mouse	JF292908
JF292917_SARS_coVMA15_Host:Mouse	JF292917
JF292912_SARS_coVMA15_Host:Mouse	JF292912
JF292918_SARS_coVMA15_Host:Mouse	JF292918
JF292907_SARS_coVMA15_Host:Mouse	JF292907
HQ890545_SARS_coVMA15_Host:Mouse	HQ890545
JF292920_SARS_coVMA15_Host:Mouse	JF292920
JF292919_SARS_coVMA15_Host:Mouse	JF292919
JF292909_SARS_coVMA15_Host:Mouse	JF292909
JF292910_SARS_coVMA15_Host:Mouse	JF292910
JF292915_SARS_coVMA15_Host:Mouse	JF292915
JF292916_SARS_coVMA15_Host:Mouse	JF292916
FJ882948_SARS_coVMA15_Host:Unknown	FJ882948
FJ882961_SARS_coVMA15_Host:Unknown	FJ882961
FJ882952_SARS_coVMA15_Host:Unknown	FJ882952
FJ882957_SARS_coVMA15_Host:Unknown	FJ882957
FJ882958_SARS_coVMA15_Host:Unknown	FJ882958
AY338174_SARS_coVTaiwan_TC1_Host:Unknown	AY338174
AY338175_SARS_coVTaiwan_TC2_Host:Unknown	AY338175
AY348314_SARS_coVTaiwan_TC3_Host:Unknown	AY348314
AY278741_SARS_coVUrbani_Host:Unknown	AY278741
MK062179_SARS_coVUrbani_Host:Human	MK062179
MK062180_SARS_coVUrbani_Host:Human	MK062180
MK062181_SARS_coVUrbani_Host:Human	MK062181
MK062182_SARS_coVUrbani_Host:Human	MK062182
MK062183_SARS_coVUrbani_Host:Human	MK062183
MK062184_SARS_coVUrbani_Host:Human	MK062184
FJ882938_SARS_coVwtic-MB_Host:Unknown	FJ882938
FJ882937_SARS_coVwtic-MB_Host:Unknown	FJ882937
FJ882934_SARS_coVwtic-MB_Host:Unknown	FJ882934
FJ882939_SARS_coVwtic-MB_Host:Unknown	FJ882939
FJ882949_SARS_coVwtic-MB_Host:Unknown	FJ882949
FJ882927_SARS_coVwtic-MB_Host:Unknown	FJ882927
FJ882932_SARS_coVwtic-MB_Host:Unknown	FJ882932
FJ882936_SARS_coVwtic-MB_Host:Unknown	FJ882936
FJ882935_SARS_coVwtic-MB_Host:Unknown	FJ882935
FJ882947_SARS_coVwtic-MB_Host:Unknown	FJ882947
FJ882933_SARS_coVwtic-MB_Host:Unknown	FJ882933
FJ882946_SARS_coVwtic-MB_Host:Unknown	FJ882946
