## Supplementary material for "Recombination and purifying selection preserves covariant movements of mosaic SARS-CoV-2 protein S": table s6

### Sheet: Sheet1
						SARS-CoV-2	Bat CoV (EPI_ISL_402131)	Pangolin CoV (EPI_ISL_410539)
					Gene structure
					NTD	14-303	14-303	14-301
					CTD1	333-529	333-529	331-524
					CTD2	530-591	530-591	525-586
					CTD3	592-676	592-676	587-671
					S2 subunit	686-to terminus	681-to terminus	677-to terminus
					Fusion peptide	816-833	811-828	807-824
					HR1	898-985	893-980	889-976
					HR2	1172-1201	1167-1196	1163-1192
					S1/S2 Cleavage site	681-684	-	-
					ACE2 binding residues
					486	F486	L486	L481
					493	Q493	Y493	E488
					494	S494	R494	R489
					501	N501	D501	T496
					Residues under selection
						5	5	5
						139	139	137
						181	181	179
						367	367	365
						408	408	406
						435	435	433
						458	458	453
						615	615	610
						675	675	670
						704	699	795
						765	760	756
						772	767	763
						812	807	803
						826	821	817
						860	855	851
						861	856	852
						937	932	928
						1040	1035	1031
						1055	1050	1046
						1170	1165	1161
						1273	1268	1264
		Table 1. CoV-2 glycoprotein gene structure, with details on codons under selection in human, bat and pangolin viral lineages.
