## Supplementary material for "Recombination and purifying selection preserves covariant movements of mosaic SARS-CoV-2 protein S": table s7

### Sheet: FEL-table
Site	Partition	alpha	beta	omega	alpha=beta	LRT	p-value	Total branch length
1	1	0.128	0	0	0	0	1	0.527
2	1	0	0.03	Infinity	0.027	0.184	0.668	0.375
3	1	0	0.037	Infinity	0.027	0.586	0.444	0.472
4	1	0.176	0	0	0.023	3.478	0.062	0.724
5	1	0.102	0.03	0.295	0.047	0.537	0.464	0.798
6	1	0	0.049	Infinity	0.033	0.497	0.481	0.617
7	1	1.238	0.055	0.044	0.145	1.061	0.303	5.788
8	1	4.852	0.045	0.009	0.123	1.992	0.158	20.53
9	1	0.796	0.068	0.085	0.12	2.385	0.123	4.137
10	1	0.647	0	0	0.099	7.31	0.007	2.662
11	1	3.994	0	0	1.185	7.115	0.008	16.436
12	1	0.373	0	0	0.088	2.47	0.116	1.536
13	1	0	0.186	Infinity	0	0	1	2.356
14	1	0.873	0.037	0.043	0.101	3.218	0.073	4.067
15	1	0	0	NaN	0	0	1	0
16	1	0.347	0	0	0.026	4.147	0.042	1.429
17	1	0	0	NaN	0	0	1	0
18	1	6.142	0	0	1.113	12.559	0	25.273
19	1	0.75	0	0	0.024	4.976	0.026	3.086
20	1	3.949	0.089	0.023	1.265	5.199	0.023	17.378
21	1	39.582	0	0	0.022	8.807	0.003	162.876
22	1	0	0.031	Infinity	0.023	0.616	0.432	0.391
23	1	11.538	0.459	0.04	1.757	2.826	0.093	53.277
24	1	0.155	0.126	0.816	0.144	0.002	0.961	2.236
25	1	3.859	0.034	0.009	0.111	7.829	0.005	16.312
26	1	0.79	0	0	0.022	6.003	0.014	3.252
27	1	0.784	0.204	0.261	0.391	0.425	0.515	5.811
28	1	24.802	0.041	0.002	0.21	7.761	0.005	102.571
29	1	4.478	0	0	1.189	12.811	0	18.428
30	1	8.801	0	0	1.473	14.261	0	36.214
31	1	8.553	0	0	1.737	13.584	0	35.196
32	1	20.385	2.628	0.129	3.071	0.579	0.447	117.109
33	1	8.255	0.112	0.014	1.634	5.617	0.018	35.385
34	1	2.446	0	0	0.252	11.87	0.001	10.067
35	1	0	0	NaN	0	0	1	0
36	1	4.478	0	0	1.25	12.289	0	18.428
37	1	0	0	NaN	0	0	1	0
38	1	0.551	0	0	0.046	5.564	0.018	2.268
39	1	0.79	0	0	0.022	6.003	0.014	3.252
40	1	0	0	NaN	0	0	1	0
41	1	0.373	0.049	0.131	0.08	0.545	0.461	2.15
42	1	0.166	0.033	0.199	0.059	0.864	0.353	1.1
43	1	0.552	0	0	0.035	6.219	0.013	2.271
44	1	0.346	0	0	0.024	5.215	0.022	1.424
45	1	3.908	0	0	0.064	9.482	0.002	16.079
46	1	0.049	0.209	4.258	0.155	0.192	0.661	2.841
47	1	0.158	0.135	0.85	0.142	0.007	0.932	2.354
48	1	0.39	0	0	0.066	4.513	0.034	1.607
49	1	0.3	0.11	0.366	0.123	0.06	0.806	2.624
50	1	1.747	0	0	0.164	9.014	0.003	7.189
51	1	0.768	0.038	0.05	0.087	2.632	0.105	3.64
52	1	0.837	0	0	0.025	4.922	0.027	3.443
53	1	5.987	0.032	0.005	1.264	8.573	0.003	25.037
54	1	1.402	0.101	0.072	0.304	1.978	0.16	7.048
55	1	6.01	0	0	0.077	13.524	0	24.731
56	1	0	0	NaN	0	0	1	0
57	1	0	0	NaN	0	0	1	0
58	1	0.1	0	0	0.021	2.914	0.088	0.411
59	1	8.73	0.036	0.004	1.275	8.722	0.003	36.38
60	1	0.302	0	0	0.032	4.486	0.034	1.241
61	1	0	0	NaN	0	0	1	0
62	1	7.936	0	0	1.665	13.063	0	32.655
63	1	4.72	0.038	0.008	1.237	6.771	0.009	19.902
64	1	0.128	0	0	0	0	1	0.527
65	1	0.527	0.037	0.071	0.093	2.317	0.128	2.64
66	1	0.703	0.094	0.133	0.215	0.996	0.318	4.077
67	1	0.398	0.036	0.092	0.172	2.023	0.155	2.099
68	1	0.101	0.05	0.498	0.062	0.113	0.736	1.053
69	1	0	0	NaN	0	0	1	0
70	1	4.241	0.205	0.048	1.355	2.19	0.139	20.037
71	1	8.986	0.793	0.088	2.023	1.969	0.161	46.996
72	1	0	0.817	Infinity	0.594	0.115	0.735	10.327
73	1	0.328	0.836	2.551	0.673	0.122	0.727	11.923
74	1	1.043	0.436	0.418	0.505	0.067	0.796	9.809
75	1	0.353	0.035	0.1	0.066	1.406	0.236	1.898
76	1	0	1.667	Infinity	1.64	1.115	0.291	21.075
77	1	9.292	0	0	1.602	15.873	0	38.233
78	1	0.114	0.028	0.251	0.05	0.665	0.415	0.827
79	1	0	0.036	Infinity	0.028	0.455	0.5	0.459
80	1	0.741	0	0	0.029	6	0.014	3.049
81	1	0.556	0	0	0.021	4.255	0.039	2.287
82	1	8.564	0	0	1.409	16.452	0	35.239
83	1	3.996	0	0	1.187	12.17	0	16.443
84	1	2.801	0	0	0.532	11.222	0.001	11.525
85	1	0.092	0.12	1.31	0.114	0.012	0.913	1.899
86	1	8.713	0	0	1.275	15.121	0	35.852
87	1	8.802	0.031	0.004	1.474	9.194	0.002	36.612
88	1	0.179	0	0	0.022	3.495	0.062	0.736
89	1	4.73	0	0	0.059	12.138	0	19.461
90	1	4.733	0.034	0.007	1.285	7.477	0.006	19.901
91	1	0.747	0	0	0.031	4.861	0.027	3.072
92	1	0	0	NaN	0	0	1	0
93	1	0.348	0	0	0.024	4.281	0.039	1.431
94	1	0.095	0.039	0.406	0.058	0.318	0.573	0.881
95	1	0.723	0	0	0.026	5.468	0.019	2.975
96	1	0.848	0	0	0.037	7.029	0.008	3.491
97	1	0.153	0	0	0.025	3.433	0.064	0.628
98	1	0.353	0	0	0.027	4.114	0.043	1.451
99	1	24.673	0	0	23.359	16.97	0	101.526
100	1	0.946	0	0	0.033	6.877	0.009	3.891
101	1	0.165	0.032	0.195	0.058	0.862	0.353	1.086
102	1	2.852	0	0	0.075	11.42	0.001	11.736
103	1	6.45	0	0	1.44	15.162	0	26.541
104	1	0.128	0	0	0	0	1	0.527
105	1	0.099	0	0	0.022	2.72	0.099	0.406
106	1	0	0	NaN	0	0	1	0
107	1	0.804	0	0	0.026	5.976	0.015	3.31
108	1	0.804	0	0	0.053	7.263	0.007	3.31
109	1	4.723	0	0	1.318	12.868	0	19.434
110	1	1.771	0	0	0.265	9.353	0.002	7.286
111	1	0.179	0	0	0.022	3.495	0.062	0.736
112	1	0.562	0.279	0.496	0.369	0.14	0.708	5.835
113	1	0.537	0.118	0.219	0.199	0.713	0.398	3.701
114	1	0.349	0.042	0.12	0.119	2.014	0.156	1.961
115	1	0.835	0	0	0.025	4.922	0.027	3.437
116	1	4.001	0	0	0.065	9.505	0.002	16.462
117	1	0.307	0	0	0.027	4.643	0.031	1.263
118	1	0.697	0	0	0.096	7.08	0.008	2.869
119	1	0.943	0	0	0.029	6.307	0.012	3.88
120	1	0	0	NaN	0	0	1	0
121	1	0.741	0	0	0.025	5.288	0.021	3.049
122	1	0	0	NaN	0	0	1	0
123	1	0.804	0	0	0.025	6.055	0.014	3.31
124	1	0.353	0	0	0.026	4.18	0.041	1.451
125	1	0	0	NaN	0	0	1	0
126	1	0	0	NaN	0	0	1	0
127	1	0.087	0.033	0.378	0.048	0.356	0.551	0.775
128	1	0.406	0	0	0.023	3.892	0.049	1.67
129	1	0	0	NaN	0	0	1	0
130	1	0.601	0	0	0.051	6.67	0.01	2.475
131	1	0	0	NaN	0	0	1	0
132	1	1.161	0.07	0.06	0.121	2.393	0.122	5.656
133	1	0.176	0	0	0.023	3.478	0.062	0.724
134	1	1.122	0	0	0.027	5.984	0.014	4.618
135	1	0	0	NaN	0	0	1	0
136	1	0.741	0	0	0.027	6.048	0.014	3.049
137	1	0	0.181	Infinity	0.128	1.222	0.269	2.285
138	1	0.184	0	0	0.022	3.475	0.062	0.757
139	1	0.142	0	0	0.021	3.609	0.057	0.586
140	1	0.168	0.038	0.227	0.063	0.644	0.422	1.172
141	1	4.952	0	0	0.26	11.317	0.001	20.378
142	1	0	0.026	Infinity	0.021	0.436	0.509	0.326
143	1	0	0.037	Infinity	0.026	0.689	0.406	0.468
144	1	0.737	0	0	0.038	5.408	0.02	3.032
145	1	0.547	0	0	0.046	5.562	0.018	2.252
146	1	0.552	0	0	0.031	6.435	0.011	2.271
147	1	0.077	0.136	1.756	0.137	0.001	0.977	2.038
148	1	0	0	NaN	0	0	1	0
149	1	0.552	0	0	0.037	6.101	0.014	2.272
150	1	0	0	NaN	0	0	1	0
151	1	1.393	0.046	0.033	0.393	1.005	0.316	6.314
152	1	0.128	0	0	0	0	1	0.527
153	1	3.512	0.175	0.05	0.295	0.887	0.346	16.662
154	1	0.149	0.088	0.59	0.1	0.091	0.763	1.723
155	1	0	0.066	Infinity	0.066	0.137	0.711	0.833
156	1	0	0	NaN	0	0	1	0
157	1	0.551	0	0	0.035	6.221	0.013	2.269
158	1	0.194	0.088	0.452	0.104	0.144	0.704	1.91
159	1	0	0	NaN	0	0	1	0
160	1	62.037	0	0	62.48	17.163	0	255.275
161	1	0.792	0	0	0.055	6.779	0.009	3.258
162	1	0	0.09	Infinity	0.074	0.961	0.327	1.134
163	1	0.574	0.115	0.2	0.182	1.015	0.314	3.809
164	1	0.68	0.092	0.135	0.129	1.063	0.303	3.958
165	1	0	0	NaN	0	0	1	0
166	1	0	0	NaN	0	0	1	0
167	1	0	0	NaN	0	0	1	0
168	1	0.741	0	0	0.029	5.981	0.014	3.049
169	1	12.92	0	0	1.641	16.495	0	53.164
170	1	0.737	0	0	0.038	5.408	0.02	3.032
171	1	0.363	0.041	0.113	0.173	1.525	0.217	2.015
172	1	0	0	NaN	0	0	1	0
173	1	36.207	0.038	0.001	0.159	10.09	0.001	149.468
174	1	0	0.029	Infinity	0.022	0.593	0.441	0.372
175	1	0	0	NaN	0	0	1	0
176	1	0.18	0.047	0.258	0.067	0.239	0.625	1.33
177	1	5480.62	0.029	0	0.055	1.028	0.311	22552.3
178	1	0.1	0	0	0.021	2.93	0.087	0.41
179	1	0.173	0.04	0.232	0.069	0.636	0.425	1.221
180	1	0.409	0.045	0.111	0.078	0.711	0.399	2.257
181	1	0.138	0	0	0.023	3.4	0.065	0.57
182	1	1.12	0	0	0.032	6.575	0.01	4.609
183	1	0.958	0.099	0.104	0.176	1.746	0.186	5.197
184	1	0.085	0	0	0.019	2.75	0.097	0.349
185	1	0.349	0.146	0.418	0.159	0.024	0.878	3.282
186	1	0.553	0	0	0.035	6.223	0.013	2.277
187	1	1.151	0.071	0.062	0.121	2.329	0.127	5.636
188	1	0.93	0.044	0.047	0.143	2.463	0.117	4.383
189	1	0.376	0	0	0.059	4.694	0.03	1.546
190	1	0.336	0	0	0.028	5.801	0.016	1.384
191	1	1.12	0	0	0.026	6.126	0.013	4.609
192	1	8.826	0	0	1.278	15.127	0	36.316
193	1	0.094	0	0	0.022	2.795	0.095	0.386
194	1	0.179	0	0	0.023	3.479	0.062	0.736
195	1	1.196	0.034	0.028	0.139	3.192	0.074	5.348
196	1	0	0	NaN	0	0	1	0
197	1	0.089	0.054	0.607	0.068	0.085	0.77	1.047
198	1	0.179	0	0	0.022	3.495	0.062	0.736
199	1	0.162	0	0	0.022	3.633	0.057	0.667
200	1	0	0	NaN	0	0	1	0
201	1	7.915	0	0	0.019	6.249	0.012	32.568
202	1	1.105	0	0	0.027	6.055	0.014	4.547
203	1	0.951	0	0	0.033	6.875	0.009	3.913
204	1	0.737	0	0	0.031	4.86	0.027	3.032
205	1	0.162	0	0	0.027	3.274	0.07	0.667
206	1	9.589	0	0	0.029	10.121	0.001	39.455
207	1	5.909	0.03	0.005	0.122	8.934	0.003	24.7
208	1	0.304	0	0	0.028	4.275	0.039	1.252
209	1	0	0	NaN	0	0	1	0
210	1	0	0.032	Infinity	0.024	0.552	0.457	0.408
211	1	0	0.037	Infinity	0.031	0.346	0.556	0.47
212	1	0	0.043	Infinity	0.031	0.589	0.443	0.538
213	1	0	0.134	Infinity	0.096	0.562	0.453	1.697
214	1	0.422	0.03	0.07	0.06	2.016	0.156	2.113
215	1	0.732	0.03	0.04	0.07	2.858	0.091	3.385
216	1	3.375	0	0	0.17	10.9	0.001	13.886
217	1	4.463	0	0	0.038	7.489	0.006	18.363
218	1	0	891.847	Infinity	4.982	0.193	0.661	11275.4
219	1	0	0	NaN	0	0	1	0
220	1	0	0	NaN	0	0	1	0
221	1	4.212	0.045	0.011	1.594	3.465	0.063	17.901
222	1	0.799	0	0	0.025	6.053	0.014	3.286
223	1	0.655	0	0	0.117	7.112	0.008	2.693
224	1	0	0	NaN	0	0	1	0
225	1	0.142	0	0	0.021	3.609	0.057	0.584
226	1	0.316	0	0	0.067	5.243	0.022	1.302
227	1	0.401	0	0	0.058	6.599	0.01	1.651
228	1	0.787	0.03	0.039	0.066	2.953	0.086	3.622
229	1	2.724	0.049	0.018	1.127	5.527	0.019	11.83
230	1	0.762	0	0	0.021	5.301	0.021	3.137
231	1	0.172	0.072	0.42	0.094	0.197	0.658	1.62
232	1	0.084	0	0	0.019	2.75	0.097	0.346
233	1	0.199	0	0	0.026	3.675	0.055	0.821
234	1	0.552	0	0	0.037	6.101	0.014	2.272
235	1	0.343	0	0	0.033	4.859	0.028	1.411
236	1	0.347	0	0	0.026	4.179	0.041	1.428
237	1	0.403	0.028	0.07	0.069	2.772	0.096	2.017
238	1	0.741	0	0	0.029	5.981	0.014	3.049
239	1	0	0.095	Infinity	0.068	0.019	0.89	1.207
240	1	0.799	0	0	0.027	5.948	0.015	3.286
241	1	0.645	0	0	0.114	7.064	0.008	2.654
242	1	0.078	0	0	0.019	2.608	0.106	0.32
243	1	0	0.03	Infinity	0.022	0.608	0.436	0.382
244	1	0	0.043	Infinity	0.032	0.535	0.464	0.547
245	1	0	0	NaN	0	0	1	0
246	1	0	0	NaN	0	0	1	0
247	1	8.845	0.027	0.003	0.16	10.238	0.001	36.734
248	1	0.174	0.042	0.244	0.069	0.566	0.452	1.251
249	1	1.432	0.035	0.024	0.25	4.361	0.037	6.334
250	1	0.821	0.033	0.04	0.1	3.376	0.066	3.798
251	1	0	0	NaN	0	0	1	0
252	1	0	0.064	Infinity	0.052	0.856	0.355	0.815
253	1	0	0.047	Infinity	0.038	0.414	0.52	0.592
254	1	1.045	0.294	0.281	0.481	0.354	0.552	8.014
255	1	0.527	0.896	1.7	0.811	0.036	0.85	13.489
256	1	0.575	0.967	1.682	0.837	0.035	0.852	14.595
257	1	0.349	0	0	0.019	3.715	0.054	1.437
258	1	0.128	0	0	0	0	1	0.527
259	1	0	0	NaN	0	0	1	0
260	1	0.087	0.105	1.209	0.097	0.013	0.909	1.679
261	1	0.799	0.107	0.134	0.169	1.45	0.229	4.639
262	1	0.162	0.039	0.24	0.066	0.7	0.403	1.158
263	1	0.764	0	0	0.028	6.598	0.01	3.145
264	1	0	0	NaN	0	0	1	0
265	1	0.737	0	0	0.038	5.408	0.02	3.032
266	1	0.176	0	0	0.028	3.056	0.08	0.725
267	1	0.074	0	0	0.019	2.294	0.13	0.304
268	1	0.084	0	0	0.019	2.75	0.097	0.346
269	1	0.737	0	0	0.038	5.408	0.02	3.032
270	1	0.698	0	0	0.073	6.569	0.01	2.873
271	1	0.264	0.12	0.456	0.137	0.1	0.752	2.607
272	1	8.368	0.031	0.004	1.364	6.129	0.013	34.828
273	1	0.359	0	0	0.052	5.27	0.022	1.478
274	1	0.162	0	0	0.024	3.497	0.061	0.669
275	1	0	0	NaN	0	0	1	0
276	1	0.5	0.04	0.081	0.113	1.907	0.167	2.565
277	1	5.317	0	0	0.093	10.25	0.001	21.881
278	1	0.712	0.271	0.38	0.277	0.048	0.826	6.348
279	1	0.737	0	0	0.038	5.408	0.02	3.032
280	1	0	0	NaN	0	0	1	0
281	1	12.838	0.035	0.003	1.727	7.278	0.007	53.269
282	1	0	0	NaN	0	0	1	0
283	1	0.142	0	0	0.023	3.464	0.063	0.585
284	1	0.096	0	0	0.022	2.85	0.091	0.394
285	1	0.199	0	0	0.026	3.675	0.055	0.821
286	1	0	0	NaN	0	0	1	0
287	1	0	0	NaN	0	0	1	0
288	1	0	0	NaN	0	0	1	0
289	1	0.764	0	0	0.031	6.443	0.011	3.145
290	1	23.531	0	0	0.093	14.048	0	96.826
291	1	0	0	NaN	0	0	1	0
292	1	0.137	0.039	0.287	0.081	0.46	0.497	1.063
293	1	0.527	0	0	0.025	4.028	0.045	2.168
294	1	0.1	0	0	0.021	2.93	0.087	0.41
295	1	0	0	NaN	0	0	1	0
296	1	3.488	0	0	0.052	7.955	0.005	14.354
297	1	0.142	0	0	0.029	3.044	0.081	0.584
298	1	1.102	0	0	0.026	6.124	0.013	4.533
299	1	0.144	0.031	0.216	0.054	0.87	0.351	0.983
300	1	0.153	0	0	0.025	3.433	0.064	0.629
301	1	0.741	0	0	0.023	5.403	0.02	3.049
302	1	0.304	0	0	0.028	4.275	0.039	1.252
303	2	1.128	0	0	0.199	2.893	0.089	0.644
304	2	0	0	NaN	0	0	1	0
305	2	0	0	NaN	0	0	1	0
306	2	0.696	0.292	0.419	0.407	0.256	0.613	0.91
307	2	0.977	0	0	0.163	3.314	0.069	0.558
308	2	7.345	0	0	0.159	4.087	0.043	4.196
309	2	0	0	NaN	0	0	1	0
310	2	0	0	NaN	0	0	1	0
311	2	0	0	NaN	0	0	1	0
312	2	3.399	0	0	0.375	7.163	0.007	1.942
313	2	1.263	0	0	0.201	3.221	0.073	0.721
314	2	4.474	0	0	0.179	4.523	0.033	2.556
315	2	3.241	0	0	0.313	6.739	0.009	1.851
316	2	0	0	NaN	0	0	1	0
317	2	0	0	NaN	0	0	1	0
318	2	1.258	0	0	0.16	3.66	0.056	0.719
319	2	0	0	NaN	0	0	1	0
320	2	0.792	0	0	0.17	3.181	0.074	0.453
321	2	0	0	NaN	0	0	1	0
322	2	0	0	NaN	0	0	1	0
323	2	1.899	0	0	0.164	3.872	0.049	1.085
324	2	6.272	1.509	0.241	1.601	0.193	0.66	6.231
325	2	0	0.613	Infinity	0.44	1.358	0.244	1.076
326	2	3.15	0	0	0.176	4.48	0.034	1.799
327	2	0	0	NaN	0	0	1	0
328	2	1.83	0	0	0.171	5.024	0.025	1.045
329	2	7.413	0	0	0.358	9.362	0.002	4.235
330	2	6.653	0	0	0.312	7.774	0.005	3.8
331	2	0	0	NaN	0	0	1	0
332	2	0	0	NaN	0	0	1	0
333	2	0	0	NaN	0	0	1	0
334	2	0	0	NaN	0	0	1	0
335	2	1.128	0	0	0.199	2.893	0.089	0.644
336	2	6.005	0	0	0.364	9.369	0.002	3.43
337	2	0.974	0	0	0.145	3.521	0.061	0.556
338	2	0	0	NaN	0	0	1	0
339	2	0.977	0	0	0.15	3.456	0.063	0.558
340	2	0	0	NaN	0	0	1	0
341	2	0.878	0	0	0.162	3.136	0.077	0.502
342	2	3.305	0	0	0.199	5.531	0.019	1.888
343	2	1.082	0	0	0.149	3.179	0.075	0.618
344	2	1.004	0	0	0.149	3.281	0.07	0.573
345	2	0	0.249	Infinity	0.132	1.215	0.27	0.437
346	2	2.24	0.664	0.296	0.892	0.545	0.46	2.444
347	2	7.413	0	0	0.358	9.362	0.002	4.235
348	2	0	0	NaN	0	0	1	0
349	2	8.013	0	0	0.468	8.869	0.003	4.577
350	2	0	0	NaN	0	0	1	0
351	2	0	0	NaN	0	0	1	0
352	2	0	0	NaN	0	0	1	0
353	2	0	0	NaN	0	0	1	0
354	2	1.074	0	0	0.149	3.18	0.075	0.614
355	2	2.516	0	0	0.309	7.488	0.006	1.437
356	2	0	0	NaN	0	0	1	0
357	2	0	0	NaN	0	0	1	0
358	2	3.399	0	0	0.375	7.163	0.007	1.942
359	2	1.082	0	0	0.126	3.492	0.062	0.618
360	2	0.584	0	0	0.146	2.672	0.102	0.334
361	2	0	0	NaN	0	0	1	0
362	2	0	0	NaN	0	0	1	0
363	2	0	0	NaN	0	0	1	0
364	2	0	0	NaN	0	0	1	0
365	2	0.556	0	0	0.164	2.198	0.138	0.318
366	2	0	0	NaN	0	0	1	0
367	2	1.349	0	0	0.326	5.384	0.02	0.771
368	2	0.862	0	0	0.162	3.136	0.077	0.493
369	2	3.304	0	0	0.262	4.96	0.026	1.887
370	2	3.008	0	0	0.156	3.895	0.048	1.718
371	2	0.383	0	0	0.133	2.048	0.152	0.219
372	2	7.327	0.212	0.029	0.638	4.218	0.04	4.558
373	2	1.916	0	0	0.209	3.401	0.065	1.094
374	2	3.305	0	0	0.199	5.531	0.019	1.888
375	2	4.459	0	0	0.566	8.98	0.003	2.547
376	2	4.959	0	0	0.528	9.581	0.002	2.833
377	2	3.305	0	0	0.199	5.531	0.019	1.888
378	2	8.903	0	0	0.191	5.914	0.015	5.086
379	2	0	0	NaN	0	0	1	0
380	2	0	0	NaN	0	0	1	0
381	2	0	0	NaN	0	0	1	0
382	2	1.239	0	0	0.169	3.636	0.057	0.708
383	2	2.457	0	0	0.2	3.602	0.058	1.403
384	2	2.744	0	0	0.154	4.922	0.027	1.568
385	2	1.881	0	0	0.337	6.132	0.013	1.074
386	2	0	0	NaN	0	0	1	0
387	2	2.592	0	0	0.416	5.477	0.019	1.481
388	2	0	0	NaN	0	0	1	0
389	2	1.258	0	0	0.158	3.679	0.055	0.719
390	2	0.378	0	0	0.124	2.164	0.141	0.216
391	2	0	0	NaN	0	0	1	0
392	2	1.258	0	0	0.16	3.66	0.056	0.719
393	2	0.579	0	0	0.146	2.61	0.106	0.331
394	2	3.304	0	0	0.209	5.436	0.02	1.887
395	2	2.517	0	0	0.349	6.439	0.011	1.438
396	2	0	0	NaN	0	0	1	0
397	2	0	0	NaN	0	0	1	0
398	2	0.551	0	0	0.132	2.624	0.105	0.315
399	2	0	0	NaN	0	0	1	0
400	2	0	0	NaN	0	0	1	0
401	2	3.685	0	0	0.542	8.926	0.003	2.105
402	2	0	0.26	Infinity	0.182	0.698	0.403	0.457
403	2	0	0.205	Infinity	0.172	0.314	0.575	0.359
404	2	0	0	NaN	0	0	1	0
405	2	1.288	0	0	0.159	3.697	0.055	0.735
406	2	1.903	0	0	0.18	4.24	0.039	1.087
407	2	0.383	0	0	0.131	2.081	0.149	0.219
408	2	0	0	NaN	0	0	1	0
409	2	0	0	NaN	0	0	1	0
410	2	3.371	0	0	0.379	7.16	0.007	1.925
411	2	8.091	0	0	0.507	10.733	0.001	4.622
412	2	0.806	0	0	0.143	3.315	0.069	0.46
413	2	0.674	0	0	0.148	2.752	0.097	0.385
414	2	0	0	NaN	0	0	1	0
415	2	2.831	0	0	0.175	4.731	0.03	1.617
416	2	0.836	0	0	0.156	3.204	0.073	0.478
417	2	2.375	0.975	0.41	1.251	0.376	0.54	3.068
418	2	0	0	NaN	0	0	1	0
419	2	0	0	NaN	0	0	1	0
420	2	6.854	0	0	0.309	6.259	0.012	3.915
421	2	8.061	0	0	0.481	8.44	0.004	4.605
422	2	1.3	0	0	0.167	3.603	0.058	0.742
423	2	0	0	NaN	0	0	1	0
424	2	1.902	0	0	0.186	4.171	0.041	1.086
425	2	4.085	0	0	0.514	7.448	0.006	2.334
426	2	1.896	0	0	0.146	4.081	0.043	1.083
427	2	0	0	NaN	0	0	1	0
428	2	0	0	NaN	0	0	1	0
429	2	3.305	0	0	0.199	5.531	0.019	1.888
430	2	7.988	0	0	0.402	10.07	0.002	4.563
431	2	1.044	0	0	0.137	3.216	0.073	0.596
432	2	5.782	0	0	0.162	5.465	0.019	3.303
433	2	2.738	0	0	0.178	4.671	0.031	1.564
434	2	1.082	0	0	0.172	3.547	0.06	0.618
435	2	0	0	NaN	0	0	1	0
436	2	0	0	NaN	0	0	1	0
437	2	1.258	0	0	0.166	3.585	0.058	0.719
438	2	0.979	0	0	0.178	3.138	0.076	0.559
439	2	1.077	1.525	1.416	1.463	0.027	0.869	3.291
440	3	3.983	0.056	0.014	0.525	3.328	0.068	10.61
441	3	0	0.488	Infinity	0.124	0.204	0.651	3.83
442	3	0	0	NaN	0	0	1	0
443	3	0.663	0.053	0.08	0.153	3.166	0.075	2.11
444	3	0.597	0.157	0.263	0.281	0.705	0.401	2.753
445	3	0.405	0.166	0.409	0.132	-0.046	1	2.333
446	3	0.293	0	0	0.058	5.309	0.021	0.747
447	3	0	0	NaN	0	0	1	0
448	3	0	0	NaN	0	0	1	0
449	3	0	0	NaN	0	0	1	0
450	3	3.082	0.112	0.036	0.177	2.633	0.105	8.745
451	3	0.271	0	0	0.044	3.148	0.076	0.692
452	3	2.29	0	0	0.137	9.676	0.002	5.847
453	3	0.641	0	0	0.09	5.798	0.016	1.635
454	3	2.878	0	0	0.236	12.692	0	7.347
455	3	1.145	0	0	0.218	8.183	0.004	2.924
456	3	0	0	NaN	0	0	1	0
457	3	0.665	0	0	0.035	4.586	0.032	1.698
458	3	0.641	0	0	0	-0.015	1	1.636
459	3	1.909	0	0	0.097	6.369	0.012	4.873
460	3	3.802	0.047	0.012	0.153	5.652	0.017	10.074
461	3	0.125	0	0	0.031	2.624	0.105	0.32
462	3	0	0	NaN	0	0	1	0
463	3	0.463	0	0	0.065	6.419	0.011	1.183
464	3	0	0	NaN	0	0	1	0
465	3	4.912	0	0	0.079	9.071	0.003	12.538
466	3	12.87	0	0	0.183	13.067	0	32.854
467	3	4.129	0	0	0.08	9.54	0.002	10.54
468	3	0.342	0	0	0.069	5.216	0.022	0.873
469	3	4.243	0	0	0.171	11.697	0.001	10.832
470	3	4.661	0	0	0.083	9.831	0.002	11.898
471	3	0	0	NaN	0	0	1	0
472	3	4.594	0	0	0.164	12.661	0	11.726
473	3	3.718	0	0	0.037	2.77	0.096	9.49
474	3	5.267	0	0	0.045	7.253	0.007	13.446
475	3	1.771	0	0	0.135	11.324	0.001	4.521
476	3	0.092	0	0	0.027	2.318	0.128	0.235
477	3	3.264	0	0	0.059	8.343	0.004	8.332
478	3	0	0	NaN	0	0	1	0
479	3	1.807	0	0	0.091	9.222	0.002	4.612
480	3	4.129	0	0	0.075	9.658	0.002	10.54
481	3	0.49	0	0	0.038	4.004	0.045	1.25
482	3	4.322	0	0	0.071	9.732	0.002	11.032
483	3	0.221	0.212	0.962	0.215	0	0.985	2.228
484	3	0	0.414	Infinity	0.351	0.352	0.553	3.249
485	3	0	0	NaN	0	0	1	0
486	3	0.138	0.057	0.418	0.08	0.276	0.599	0.802
487	3	4.129	0	0	0.084	9.343	0.002	10.54
488	3	0.634	0	0	0.068	6.738	0.009	1.619
489	3	0.138	0	0	0.038	2.333	0.127	0.353
490	3	0.627	0.06	0.097	0.153	2.278	0.131	2.074
491	3	0.66	0	0	0.066	7.557	0.006	1.684
492	3	0.811	0	0	0.077	6.514	0.011	2.071
493	3	0	0.061	Infinity	0.054	0.247	0.619	0.482
494	3	7.404	0.125	0.017	0.539	4.04	0.044	19.881
495	3	0	0	NaN	0	0	1	0
496	3	0.665	0	0	0.07	7.377	0.007	1.698
497	3	0.27	0	0	0.035	3.587	0.058	0.69
498	3	0	0.195	Infinity	0.03	0.034	0.853	1.528
499	3	1.774	0	0	0.07	8.908	0.003	4.529
500	3	0	0	NaN	0	0	1	0
501	4	0.19	2.066	10.891	1.586	0.336	0.562	5.764
502	4	0	0	NaN	0	0	1	0
503	4	0	0	NaN	0	0	1	0
504	4	0.462	0.324	0.701	0.359	0.051	0.822	1.284
505	4	0	0	NaN	0	0	1	0
506	4	0	0	NaN	0	0	1	0
507	4	8.048	0	0	0.095	5.68	0.017	7.095
508	4	6.275	0.196	0.031	0.475	3.092	0.079	6.063
509	4	6.368	0	0	0.149	9.904	0.002	5.614
510	4	0.392	0	0	0.1	2.553	0.11	0.346
511	4	0.659	0	0	0.117	3.346	0.067	0.581
512	4	0.659	0	0	0.117	3.346	0.067	0.581
513	4	8.19	0	0	0.999	9.403	0.002	7.22
514	4	3.737	0	0	0.174	5.762	0.016	3.295
515	4	0	0	NaN	0	0	1	0
516	4	1.108	0	0	0.121	3.917	0.048	0.977
517	4	1.444	0	0	0.283	4.346	0.037	1.273
518	4	20.013	0	0	1.038	9.163	0.002	17.643
519	4	0	0.156	Infinity	0.131	0.317	0.573	0.422
520	4	0	0.179	Infinity	0.118	0.777	0.378	0.486
521	4	2.97	0	0	0.097	4.965	0.026	2.618
522	4	2.992	0	0	0.147	6.683	0.01	2.638
523	4	0	0	NaN	0	0	1	0
524	4	0	0	NaN	0	0	1	0
525	4	0	0	NaN	0	0	1	0
526	4	0	0	NaN	0	0	1	0
527	4	0.381	0	0	0.086	2.711	0.1	0.336
528	4	13.665	0	0	0.261	12.371	0	12.047
529	4	0	0.889	Infinity	0.588	2.305	0.129	2.407
530	4	1.901	0	0	0.124	4.407	0.036	1.676
531	4	0.693	0	0	0.115	3.432	0.064	0.611
532	4	3.307	0.22	0.066	0.659	2.069	0.15	3.511
533	4	3.205	0	0	0.66	8.185	0.004	2.825
534	4	0	0	NaN	0	0	1	0
535	4	0	0	NaN	0	0	1	0
536	4	6.662	0.142	0.021	0.31	5.714	0.017	6.257
537	4	0	0	NaN	0	0	1	0
538	4	0	0	NaN	0	0	1	0
539	4	0	0	NaN	0	0	1	0
540	4	4.481	0	0	0.144	6.436	0.011	3.95
541	4	1.737	0	0	0.088	3.06	0.08	1.531
542	4	1.998	0	0	0.098	3.973	0.046	1.762
543	4	6.005	0	0	0.119	6.636	0.01	5.294
544	4	0.744	0	0	0.11	3.286	0.07	0.656
545	4	0	0	NaN	0	0	1	0
546	4	1.497	0	0	0.155	3.626	0.057	1.319
547	4	9.566	0	0	0.339	11.446	0.001	8.433
548	4	0	0	NaN	0	0	1	0
549	4	0	0	NaN	0	0	1	0
550	4	0	0	NaN	0	0	1	0
551	4	4.497	0	0	0.241	8.802	0.003	3.964
552	4	3.342	0	0	0.184	7.84	0.005	2.947
553	4	4.48	0	0	0.104	4.107	0.043	3.95
554	4	0.489	0.416	0.85	0.436	0.011	0.917	1.558
555	4	0	0	NaN	0	0	1	0
556	4	6.753	0.462	0.068	1.76	2.905	0.088	7.205
557	4	0	0	NaN	0	0	1	0
558	4	0	0.161	Infinity	0.116	0.621	0.431	0.437
559	4	0	0	NaN	0	0	1	0
560	4	4.643	0	0	1.258	9.506	0.002	4.093
561	4	0	0	NaN	0	0	1	0
562	4	0.469	0	0	0.099	2.912	0.088	0.413
563	4	0	0	NaN	0	0	1	0
564	4	0	0	NaN	0	0	1	0
565	4	0	0	NaN	0	0	1	0
566	4	3.925	0	0	0.214	8.547	0.003	3.461
567	4	0	0	NaN	0	0	1	0
568	4	2.009	0	0	0.094	4.061	0.044	1.771
569	4	0.441	0	0	0.102	2.657	0.103	0.388
570	4	9.7	0.185	0.019	1.266	6.685	0.01	9.053
571	4	0	0	NaN	0	0	1	0
572	4	0	0	NaN	0	0	1	0
573	4	0	0	NaN	0	0	1	0
574	4	0	0	NaN	0	0	1	0
575	4	4.537	0	0	0.202	9.041	0.003	4
576	4	0	0	NaN	0	0	1	0
577	4	0	0	NaN	0	0	1	0
578	4	0.745	0	0	0.105	3.38	0.066	0.657
579	4	0	0	NaN	0	0	1	0
580	4	0	0	NaN	0	0	1	0
581	4	0	0	NaN	0	0	1	0
582	4	0	0	NaN	0	0	1	0
583	4	3.177	0	0	0.192	7.086	0.008	2.801
584	4	0.822	0	0	0.124	3.582	0.058	0.724
585	4	0	0	NaN	0	0	1	0
586	4	2.009	0	0	0.094	4.061	0.044	1.771
587	4	2.308	0	0	0.13	4.882	0.027	2.035
588	4	0.639	0	0	0.113	3.31	0.069	0.564
589	4	1.93	0	0	0.227	7.386	0.007	1.701
590	4	0.745	0	0	0.1	3.431	0.064	0.657
591	4	0	0	NaN	0	0	1	0
592	4	0	0	NaN	0	0	1	0
593	4	0.698	0	0	0.106	3.567	0.059	0.616
594	4	0.698	0	0	0.106	3.567	0.059	0.616
595	4	0.302	0	0	0.092	2.238	0.135	0.266
596	4	0	0	NaN	0	0	1	0
597	4	0.635	0	0	0.113	3.223	0.073	0.559
598	4	0	0	NaN	0	0	1	0
599	4	0	0	NaN	0	0	1	0
600	4	9.508	0	0	0.1	9.657	0.002	8.382
601	4	0.652	0	0	0.108	3.462	0.063	0.575
602	4	0	0	NaN	0	0	1	0
603	4	4.58	0	0	0.13	6.267	0.012	4.038
604	4	4.52	0	0	2.666	7.192	0.007	3.985
605	4	0	0	NaN	0	0	1	0
606	4	0.47	0	0	0.103	2.84	0.092	0.414
607	4	3.144	0	0	0.195	6.922	0.009	2.772
608	4	3.241	0	0	0.1	4.689	0.03	2.857
609	4	0	0	NaN	0	0	1	0
610	4	0.698	0	0	0.117	3.403	0.065	0.616
611	4	0	0	NaN	0	0	1	0
612	4	0.735	0	0	0.131	2.949	0.086	0.648
613	4	0.718	0	0	0.12	3.358	0.067	0.633
614	4	0	0	NaN	0	0	1	0
615	4	0	0	NaN	0	0	1	0
616	4	0	0	NaN	0	0	1	0
617	4	0.469	0	0	0.095	2.972	0.085	0.413
618	4	2.969	0	0	0.158	6.544	0.011	2.617
619	4	0	0	NaN	0	0	1	0
620	4	0.407	0	0	0.101	2.627	0.105	0.359
621	4	0	0	NaN	0	0	1	0
622	4	0.675	0.189	0.279	0.271	0.3	0.584	1.106
623	4	0.38	0	0	0.092	2.599	0.107	0.335
624	4	5.198	0	0	0.272	9.322	0.002	4.583
625	4	0	0	NaN	0	0	1	0
626	4	0	0	NaN	0	0	1	0
627	4	9.367	0.145	0.015	0.867	7.003	0.008	8.649
628	4	0	0	NaN	0	0	1	0
629	4	8.356	0	0	0.974	9.583	0.002	7.366
630	4	3.682	0	0	0.137	6.257	0.012	3.246
631	4	6.483	0	0	0.389	12.151	0	5.715
632	4	1.929	0.148	0.077	0.268	1.756	0.185	2.1
633	4	0.126	0	0	0	0	1	0.111
634	4	0	0.124	Infinity	0.094	0.53	0.467	0.335
635	4	0	0	NaN	0	0	1	0
636	4	2.584	0	0	0.112	3.055	0.08	2.278
637	4	4.497	0	0	0.241	8.762	0.003	3.964
638	4	0	0.146	Infinity	0.102	0.678	0.41	0.397
639	4	0.698	0	0	0.106	3.567	0.059	0.616
640	4	3.694	0.196	0.053	0.508	2.577	0.108	3.788
641	4	0	0	NaN	0	0	1	0
642	4	0.635	0	0	0.113	3.223	0.073	0.559
643	4	0	0	NaN	0	0	1	0
644	4	0	0	NaN	0	0	1	0
645	4	1.783	0	0	0.112	3.881	0.049	1.572
646	4	1.991	0	0	0.271	5.573	0.018	1.755
647	4	0	0	NaN	0	0	1	0
648	4	3.88	0	0	0.083	5.963	0.015	3.421
649	4	0	0	NaN	0	0	1	0
650	4	0	0	NaN	0	0	1	0
651	4	0	0.148	Infinity	0.109	0.569	0.451	0.402
652	4	0.462	0	0	0.094	3.07	0.08	0.407
653	4	0	0	NaN	0	0	1	0
654	4	1.111	0	0	0.121	3.916	0.048	0.98
655	4	0	0	NaN	0	0	1	0
656	4	1.13	0	0	0.088	2.348	0.125	0.996
657	4	6.824	0	0	0.105	8.364	0.004	6.016
658	4	0.465	0	0	0.103	2.837	0.092	0.41
659	4	6.24	0	0	1.079	10.493	0.001	5.501
660	4	4.506	0	0	0.183	5.959	0.015	3.972
661	4	0.714	0	0	0.115	3.483	0.062	0.629
662	4	0	0	NaN	0	0	1	0
663	4	0	0	NaN	0	0	1	0
664	4	0.829	0	0	0.123	3.637	0.056	0.731
665	4	5.521	0	0	0.308	11.694	0.001	4.867
666	4	0.418	0.156	0.373	0.23	0.346	0.556	0.792
667	4	0	0	NaN	0	0	1	0
668	4	0.653	0	0	0.108	3.468	0.063	0.575
669	4	29.658	0	0	0.998	14.992	0	26.146
670	4	0	0	NaN	0	0	1	0
671	4	25.651	0	0	0.366	12.732	0	22.613
672	4	1.425	0	0	0.251	6.399	0.011	1.256
673	4	0	0	NaN	0	0	1	0
674	4	0.737	0	0	0.131	2.947	0.086	0.65
675	4	0	0.131	Infinity	0.123	0.118	0.731	0.354
676	4	0.388	0.194	0.501	0.26	0.178	0.673	0.868
677	4	9.428	0.469	0.05	0.919	2.663	0.103	9.583
678	4	0.69	0.205	0.297	0.338	0.528	0.468	1.164
679	4	1.075	0.649	0.604	0.715	0.044	0.833	2.706
680	4	5.066	0.181	0.036	0.612	2.955	0.086	4.956
681	4	36.032	0.288	0.008	36.062	0	1	32.544
682	4	0	0.432	Infinity	0	0	1	1.171
683	4	0	0.432	Infinity	0	0	1	1.171
684	4	0	0.4	Infinity	0	0	1	1.085
685	4	0	0	NaN	0	0	1	0
686	4	0	0	NaN	0	0	1	0
687	4	6.198	0	0	1.082	10.742	0.001	5.464
688	4	6.298	1.079	0.171	2.333	1.754	0.185	8.474
689	4	0.563	0.494	0.877	0.499	0.001	0.972	1.834
690	4	1.066	0.185	0.173	0.276	0.604	0.437	1.44
691	4	35.275	0.204	0.006	35.069	5.806	0.016	31.65
692	4	3.014	0	0	0.243	6.326	0.012	2.657
693	4	0	0	NaN	0	0	1	0
694	4	0.3	0	0	0.087	2.338	0.126	0.265
695	4	0	0	NaN	0	0	1	0
696	4	0	0	NaN	0	0	1	0
697	4	0.039	0	0	0	0	1	0.034
698	4	0.651	0	0	0.135	3.043	0.081	0.574
699	4	1.434	0	0	0.282	4.336	0.037	1.264
700	4	0	0	NaN	0	0	1	0
701	4	0	0	NaN	0	0	1	0
702	4	0	0	NaN	0	0	1	0
703	4	0	0	NaN	0	0	1	0
704	4	0	0	NaN	0	0	1	0
705	4	0	0	NaN	0	0	1	0
706	4	0	0	NaN	0	0	1	0
707	4	5.953	0	0	0.158	6.117	0.013	5.248
708	4	0	0.18	Infinity	0.12	0.714	0.398	0.488
709	4	0	0	NaN	0	0	1	0
710	4	0.461	0	0	0.103	2.837	0.092	0.406
711	4	0.698	0	0	0.129	3.197	0.074	0.615
712	4	0	0	NaN	0	0	1	0
713	4	0	0	NaN	0	0	1	0
714	4	0	0	NaN	0	0	1	0
715	4	16.099	0	0	0.094	5.517	0.019	14.192
716	4	0.651	0	0	0.114	3.372	0.066	0.574
717	4	0	0	NaN	0	0	1	0
718	4	0	0	NaN	0	0	1	0
719	4	0.694	0	0	0.115	3.432	0.064	0.612
720	4	0.821	0	0	0.124	3.58	0.058	0.724
721	4	0	0	NaN	0	0	1	0
722	4	1.619	0	0	0.277	6.321	0.012	1.427
723	4	0.244	0	0	0.081	1.945	0.163	0.215
724	4	7.37	0	0	0.299	8.205	0.004	6.497
725	4	0	0	NaN	0	0	1	0
726	4	0	0	NaN	0	0	1	0
727	4	0	0	NaN	0	0	1	0
728	4	9.303	0	0	0.1	9.609	0.002	8.202
729	4	0	0	NaN	0	0	1	0
730	4	0.698	0	0	0.129	3.197	0.074	0.615
731	4	0.039	0	0	0	0	0.995	0.034
732	4	17.661	0	0	1.151	12.981	0	15.569
733	4	0	0	NaN	0	0	1	0
734	4	0.651	0	0	0.114	3.372	0.066	0.574
735	4	4.486	0	0	0.721	9.168	0.002	3.955
736	4	0	0	NaN	0	0	1	0
737	4	9.142	0	0	0.316	11.45	0.001	8.06
738	4	0	0	NaN	0	0	1	0
739	4	0.651	0	0	0.114	3.372	0.066	0.574
740	4	0.126	0	0	0	0	1	0.111
741	4	6.618	0	0	0.134	7.903	0.005	5.834
742	4	0.44	0	0	0.102	2.655	0.103	0.388
743	4	0	0	NaN	0	0	1	0
744	4	0.693	0	0	0.105	3.564	0.059	0.611
745	4	4.481	0	0	0.135	6.553	0.01	3.95
746	4	0	0	NaN	0	0	1	0
747	4	3.718	0.302	0.081	1.168	1.473	0.225	4.096
748	4	4.222	0	0	0.102	4.22	0.04	3.722
749	4	0.466	0	0	0.095	2.969	0.085	0.411
750	4	0.464	0	0	0.086	3.169	0.075	0.409
751	4	2.601	0	0	0.254	6.598	0.01	2.293
752	4	1.437	0	0	0.283	4.336	0.037	1.267
753	4	0	0	NaN	0	0	1	0
754	4	4.574	0	0	0.879	8.003	0.005	4.032
755	5	0	0	NaN	0	0	1	0
756	5	0	0	NaN	0	0	1	0
757	5	2.736	0	0	0.561	5.604	0.018	0.752
758	5	0	0	NaN	0	0	1	0
759	5	0	0	NaN	0	0	1	0
760	5	1.046	0	0	0.27	2.573	0.109	0.287
761	5	0	0	NaN	0	0	1	0
762	5	0	0	NaN	0	0	1	0
763	5	7.627	0	0	0.992	5.805	0.016	2.096
764	5	5.838	0	0	0.72	7.098	0.008	1.605
765	5	0	0	NaN	0	0	1	0
766	5	0	0	NaN	0	0	1	0
767	5	1.62	0	0	0.397	2.624	0.105	0.445
768	5	0	0	NaN	0	0	1	0
769	5	1.167	0	0	0.297	2.647	0.104	0.321
770	5	4.222	0	0	0.375	4.577	0.032	1.16
771	5	0	0	NaN	0	0	1	0
772	5	0	0	NaN	0	0	1	0
773	5	0	0	NaN	0	0	1	0
774	5	13.594	0	0	0.933	9.87	0.002	3.736
775	5	0	0	NaN	0	0	1	0
776	5	0	0	NaN	0	0	1	0
777	5	6.299	0	0	0.67	7.087	0.008	1.731
778	5	5.239	0	0	0.695	6.983	0.008	1.44
779	5	6.469	0	0	0.432	5.185	0.023	1.778
780	5	0	0	NaN	0	0	1	0
781	5	0	0	NaN	0	0	1	0
782	5	0	0	NaN	0	0	1	0
783	5	20.298	0	0	1.537	14.686	0	5.579
784	5	4.245	0	0	0.402	4.313	0.038	1.167
785	5	1.367	0	0	0.305	2.682	0.102	0.376
786	5	0	0	NaN	0	0	1	0
787	5	0	0	NaN	0	0	1	0
788	5	22.739	0	0	0.69	7.227	0.007	6.25
789	5	6.354	0	0	0.812	6.352	0.012	1.746
790	5	9.997	0	0	0.737	7.276	0.007	2.748
791	5	0	0	NaN	0	0	1	0
792	5	0	0	NaN	0	0	1	0
793	5	1.59	0	0	0.29	3.231	0.072	0.437
794	5	4.273	0	0	0.362	4.19	0.041	1.175
795	5	6.469	0	0	0.416	5.281	0.022	1.778
796	5	40.844	0	0	0	-0.43	1	11.226
797	5	0	0	NaN	0	0	1	0
798	5	0	0	NaN	0	0	1	0
799	5	1.259	0	0	0.278	2.879	0.09	0.346
800	5	6.823	0	0	0.619	6.195	0.013	1.875
801	5	3.505	0	0	0.321	3.583	0.058	0.963
802	5	0	0	NaN	0	0	1	0
803	5	2.042	0	0	0.406	2.794	0.095	0.561
804	5	0	0	NaN	0	0	1	0
805	5	0	0	NaN	0	0	1	0
806	5	1.637	0	0	0.398	2.636	0.104	0.45
807	5	0	0	NaN	0	0	1	0
808	5	0	0	NaN	0	0	1	0
809	5	0	0	NaN	0	0	1	0
810	5	0	0	NaN	0	0	1	0
811	5	0	0	NaN	0	0	1	0
812	5	0	0	NaN	0	0	1	0
813	5	0	0	NaN	0	0	1	0
814	5	0	0	NaN	0	0	1	0
815	5	0	0	NaN	0	0	1	0
816	5	0	0	NaN	0	0	1	0
817	5	0	0	NaN	0	0	1	0
818	5	0	0	NaN	0	0	1	0
819	5	13.609	0	0	0.717	8.614	0.003	3.74
820	5	0	0	NaN	0	0	1	0
821	5	1.493	0	0	0.389	2.449	0.118	0.41
822	5	1.059	0	0	0.27	2.469	0.116	0.291
823	5	0	0	NaN	0	0	1	0
824	5	35.606	0	0	35.403	16.984	0	9.786
825	5	0	0	NaN	0	0	1	0
826	5	0	0	NaN	0	0	1	0
827	5	1.267	0	0	0.303	2.684	0.101	0.348
828	5	0	0	NaN	0	0	1	0
829	5	22.201	0	0	0.651	9.893	0.002	6.102
830	5	0	0	NaN	0	0	1	0
831	5	0	0	NaN	0	0	1	0
832	5	0	0	NaN	0	0	1	0
833	5	0	0	NaN	0	0	1	0
834	5	0	0	NaN	0	0	1	0
835	5	0	0	NaN	0	0	1	0
836	5	0	0	NaN	0	0	1	0
837	5	0	0	NaN	0	0	1	0
838	5	0	0	NaN	0	0	1	0
839	5	0	0	NaN	0	0	1	0
840	5	0	0	NaN	0	0	1	0
841	5	0	0	NaN	0	0	1	0
842	5	0	0	NaN	0	0	1	0
843	5	0	0	NaN	0	0	1	0
844	5	0	0	NaN	0	0	1	0
845	5	1.629	0	0	0.317	3.223	0.073	0.448
846	5	0	0	NaN	0	0	1	0
847	5	5.896	0	0	0.698	8.7	0.003	1.62
848	5	5.556	0	0	0.329	4.419	0.036	1.527
849	5	2.4	0	0	0.587	5.288	0.021	0.66
850	5	1.491	0	0	0.324	2.908	0.088	0.41
851	5	0	0	NaN	0	0	1	0
852	5	9.126	0	0	0.704	8.714	0.003	2.508
853	5	0	0	NaN	0	0	1	0
854	5	0	0	NaN	0	0	1	0
855	5	8.541	0	0	0.629	7.273	0.007	2.348
856	5	5.621	0	0	0.346	4.337	0.037	1.545
857	5	0.877	0	0	0.258	2.364	0.124	0.241
858	5	1.213	0	0	0.291	2.753	0.097	0.333
859	5	1.828	0	0	0.324	3.14	0.076	0.502
860	5	0	0	NaN	0	0	1	0
861	5	1.169	0	0	0.551	2.795	0.095	0.321
862	5	1.168	0	0	0.274	2.809	0.094	0.321
863	5	0	0	NaN	0	0	1	0
864	5	0	0	NaN	0	0	1	0
865	5	0	0	NaN	0	0	1	0
866	5	0	0	NaN	0	0	1	0
867	5	0	0	NaN	0	0	1	0
868	5	0	0	NaN	0	0	1	0
869	5	0.126	0	0	0	0	1	0.035
870	5	4.852	0	0	0.771	6.821	0.009	1.334
871	5	0	0	NaN	0	0	1	0
872	5	0	0	NaN	0	0	1	0
873	5	0	0	NaN	0	0	1	0
874	5	1.643	0	0	0.332	3.134	0.077	0.452
875	5	0	0	NaN	0	0	1	0
876	5	0	0	NaN	0	0	1	0
877	5	0.603	0	0	0.281	1.469	0.226	0.166
878	5	8.355	0	0	0.936	6.873	0.009	2.296
879	5	3.742	0	0	0.64	6.261	0.012	1.028
880	5	3.75	0	0	0.603	6.156	0.013	1.031
881	5	0	0	NaN	0	0	1	0
882	5	0	0	NaN	0	0	1	0
883	5	3.69	0	0	0.644	5.797	0.016	1.014
884	5	3.014	0	0	0.4	3.247	0.072	0.828
885	5	0	0	NaN	0	0	1	0
886	5	0.126	0	0	0	0	1	0.035
887	5	3.018	0	0	0.582	5.028	0.025	0.83
888	5	0	0	NaN	0	0	1	0
889	5	0	0	NaN	0	0	1	0
890	5	2.036	0	0	0.31	3.311	0.069	0.56
891	5	2.02	0	0	0.303	3.426	0.064	0.555
892	5	3.264	0	0	0.321	3.868	0.049	0.897
893	5	8.92	0	0	0.715	8.844	0.003	2.452
894	5	0	0	NaN	0	0	1	0
895	5	6.49	0	0	0.432	5.189	0.023	1.784
896	5	0	0	NaN	0	0	1	0
897	5	1.545	0	0	0.288	3.184	0.074	0.425
898	5	0	0	NaN	0	0	1	0
899	5	5.601	0	0	0.983	8.799	0.003	1.539
900	5	0.126	0	0	0	0	1	0.035
901	5	0	0	NaN	0	0	1	0
902	5	0.126	0	0	0	0	1	0.035
903	5	0	0	NaN	0	0	1	0
904	5	40.094	0	0	0.921	9.621	0.002	11.02
905	5	0	0	NaN	0	0	1	0
906	5	0	0	NaN	0	0	1	0
907	5	0	0	NaN	0	0	1	0
908	5	1.242	0	0	0.277	2.867	0.09	0.341
909	5	0	0	NaN	0	0	1	0
910	5	0	0	NaN	0	0	1	0
911	5	1.249	0	0	0.309	2.665	0.103	0.343
912	5	1.608	0	0	0.322	3.036	0.081	0.442
913	5	2.094	0	0	0.344	3.307	0.069	0.576
914	5	0	0	NaN	0	0	1	0
915	5	0	0	NaN	0	0	1	0
916	5	0.764	0	0	0.265	2.065	0.151	0.21
917	5	4.374	0	0	0.478	4.237	0.04	1.202
918	5	0	0	NaN	0	0	1	0
919	5	1.13	0	0	0.292	2.587	0.108	0.311
920	5	4.251	0	0	0.402	4.315	0.038	1.169
921	5	70.196	0	0	69.199	19.124	0	19.293
922	5	3.251	0	0	0.896	5.455	0.02	0.894
923	5	0	0	NaN	0	0	1	0
924	5	0.85	0	0	0.256	2.213	0.137	0.234
925	5	1.13	0	0	0.292	2.587	0.108	0.311
926	5	12.92	0	0	0.753	8.28	0.004	3.551
927	5	3.332	0	0	0.309	3.625	0.057	0.916
928	5	3.332	0	0	0.321	3.555	0.059	0.916
929	5	0	0	NaN	0	0	1	0
930	5	3.238	0	0	0.321	3.868	0.049	0.89
931	5	0	0	NaN	0	0	1	0
932	5	0	0	NaN	0	0	1	0
933	5	0	0	NaN	0	0	1	0
934	5	2.649	0	0	0.352	3.561	0.059	0.728
935	5	4.251	0	0	0.402	4.315	0.038	1.169
936	5	16.169	0	0	0.757	8.396	0.004	4.444
937	5	0	0	NaN	0	0	1	0
938	5	0	0	NaN	0	0	1	0
939	5	3.053	0	0	0.4	3.248	0.072	0.839
940	5	24.636	0	0	1.097	12.996	0	6.771
941	5	3.215	0	0	0.646	5.661	0.017	0.884
942	5	1.598	0	0	0.308	3.125	0.077	0.439
943	5	0	0	NaN	0	0	1	0
944	5	0	0	NaN	0	0	1	0
945	5	0	0	NaN	0	0	1	0
946	5	1.608	0	0	0.316	3.063	0.08	0.442
947	5	0	0	NaN	0	0	1	0
948	5	0	0	NaN	0	0	1	0
949	5	0	0	NaN	0	0	1	0
950	5	2.929	0	0	0.333	3.927	0.048	0.805
951	5	3.728	0	0	0.657	5.679	0.017	1.025
952	5	0.883	0	0	0.28	2.218	0.136	0.243
953	5	1.125	0	0	0.292	2.591	0.107	0.309
954	5	0	0	NaN	0	0	1	0
955	5	0	0	NaN	0	0	1	0
956	5	0	0	NaN	0	0	1	0
957	5	5.169	0	0	0.369	4.172	0.041	1.421
958	5	0	0	NaN	0	0	1	0
959	5	0	0	NaN	0	0	1	0
960	5	0	0	NaN	0	0	1	0
961	5	1.28	0	0	0.319	2.829	0.093	0.352
962	5	0	0	NaN	0	0	1	0
963	5	1.254	0	0	0.309	2.666	0.103	0.345
964	5	0	0	NaN	0	0	1	0
965	5	0	0	NaN	0	0	1	0
966	5	1.559	0	0	0.316	3.2	0.074	0.429
967	5	1.135	0	0	0.25	2.889	0.089	0.312
968	5	0.772	0	0	0.268	2	0.157	0.212
969	5	0	0	NaN	0	0	1	0
970	5	0	0	NaN	0	-0.001	1	0
971	5	1.429	0	0	0.31	2.843	0.092	0.393
972	5	7.367	0	0	0.681	7.182	0.007	2.025
973	5	0	0	NaN	0	0	1	0
974	5	8.499	0	0	0.707	6.355	0.012	2.336
975	5	9.205	0	0	0.674	9.533	0.002	2.53
976	5	0.772	0	0	0.27	2.067	0.151	0.212
977	5	5.052	0	0	0.89	4.706	0.03	1.389
978	5	0	0	NaN	0	0	1	0
979	5	4.433	0	0	0.366	4.776	0.029	1.218
980	5	1.549	0	0	0.354	3.19	0.074	0.426
981	5	0	0	NaN	0	0	1	0
982	5	0	0	NaN	0	0	1	0
983	5	0	0	NaN	0	0	1	0
984	5	3.156	0	0	0.671	6.325	0.012	0.867
985	5	0	0	NaN	0	0	1	0
986	5	0	0	NaN	0	0	1	0
987	5	0	0	NaN	0	0	1	0
988	5	0	0	NaN	0	0	1	0
989	5	0	0	NaN	0	0	1	0
990	5	0	0	NaN	0	0	1	0
991	5	0.818	0	0	0.272	2.111	0.146	0.225
992	5	13.594	0	0	0.933	9.87	0.002	3.736
993	5	0	0	NaN	0	0	1	0
994	5	6.323	0	0	0.616	6.206	0.013	1.738
995	5	0	0	NaN	0	0	1	0
996	5	1.04	0	0	0.328	2.204	0.138	0.286
997	5	0	0	NaN	0	0	1	0
998	5	2.035	0	0	0.324	3.219	0.073	0.559
999	5	0.874	0	0	0.258	2.362	0.124	0.24
1000	5	0	0	NaN	0	0	1	0
1001	5	7.042	0	0	0.773	5.858	0.016	1.935
1002	5	4.245	0	0	0.402	4.313	0.038	1.167
1003	5	9.284	0	0	0.674	9.543	0.002	2.552
1004	5	2.531	0	0	0.7	3.468	0.063	0.696
1005	5	1.776	0	0	0.345	3.129	0.077	0.488
1006	5	1.591	0	0	0.322	3.034	0.082	0.437
1007	5	4.354	0	0	0.478	4.234	0.04	1.197
1008	5	0	0	NaN	0	0	1	0
1009	5	2.032	0	0	0.329	3.272	0.07	0.559
1010	5	0	0	NaN	0	0	1	0
1011	5	0	0	NaN	0	0	1	0
1012	5	1.7	0	0	0.423	2.713	0.1	0.467
1013	5	1.483	0	0	0.324	2.903	0.088	0.408
1014	5	0	0	NaN	0	0	1	0
1015	5	3.362	0	0	0.626	5.982	0.014	0.924
1016	5	0	0	NaN	0	0	1	0
1017	5	0	0	NaN	0	0	1	0
1018	5	0.881	0	0	0.275	2.189	0.139	0.242
1019	5	0	0	NaN	0	0	1	0
1020	5	0	0	NaN	0	0	1	0
1021	5	0	0	NaN	0	0	1	0
1022	5	4.051	0	0	0.683	6.577	0.01	1.113
1023	5	0	0	NaN	0	0	1	0
1024	5	0	0	NaN	0	0	1	0
1025	5	1.629	0	0	0.317	3.223	0.073	0.448
1026	5	3.03	0	0	0.318	3.697	0.055	0.833
1027	5	2.032	0	0	0.329	3.272	0.07	0.559
1028	5	6.469	0	0	0.416	5.281	0.022	1.778
1029	5	0.126	0	0	0	0	1	0.035
1030	5	3.17	0	0	0.391	3.788	0.052	0.871
1031	5	2.092	0	0	0.322	3.444	0.063	0.575
1032	5	2.91	0	0	0.327	3.949	0.047	0.8
1033	5	2.035	0	0	0.329	3.194	0.074	0.559
1034	5	2.376	0	0	0.543	4.876	0.027	0.653
1035	5	0	0	NaN	0	0	1	0
1036	5	0	0	NaN	0	0	1	0
1037	5	3.17	0	0	0.391	3.788	0.052	0.871
1038	5	0	0	NaN	0	0	1	0
1039	5	0	0	NaN	0	0	1	0
1040	5	0	0	NaN	0	0	1	0
1041	5	4.368	0	0	0.366	4.77	0.029	1.2
1042	5	0	0	NaN	0	0	1	0
1043	5	0	0	NaN	0	0	1	0
1044	5	2.068	0	0	0.321	3.241	0.072	0.568
1045	5	8.66	0	0	0.382	4.906	0.027	2.38
1046	5	0	0	NaN	0	0	1	0
1047	5	3.504	0	0	0.391	3.199	0.074	0.963
1048	5	4.47	0	0	0.341	4.913	0.027	1.228
1049	5	4.737	0	0	0.724	5.075	0.024	1.302
1050	5	0.126	0	0	0	0	1	0.035
1051	5	1.374	0	0	0.31	2.656	0.103	0.378
1052	5	1.311	0	0	0.284	2.797	0.094	0.36
1053	5	2.843	0	0	0.301	3.836	0.05	0.781
1054	5	1.769	0	0	0.345	3.126	0.077	0.486
1055	5	0	0	NaN	0	0	1	0
1056	5	0	0	NaN	0	0	1	0
1057	5	1.853	0	0	0.292	3.355	0.067	0.509
1058	5	0	0	NaN	0	0	1	0
1059	5	0	0	NaN	0	0	1	0
1060	5	1.615	0	0	0.327	3.018	0.082	0.444
1061	5	0.73	0	0	0.263	1.987	0.159	0.201
1062	5	1.3	0	0	0.283	2.787	0.095	0.357
1063	5	0	0	NaN	0	0	1	0
1064	5	0	0	NaN	0	0	1	0
1065	5	0.892	0	0	0.284	2.256	0.133	0.245
1066	5	9.208	0	0	0.79	9.077	0.003	2.531
1067	5	0	0	NaN	0	0	1	0
1068	5	2.294	0	0	0.622	4.948	0.026	0.631
1069	5	3.255	0	0	0.301	3.976	0.046	0.895
1070	5	2.037	0.474	0.233	0.777	0.736	0.391	0.96
1071	5	0	0	NaN	0	0	1	0
1072	5	0	0	NaN	0	0	1	0
1073	5	0	0	NaN	0	0	1	0
1074	5	1.3	0	0	0.293	2.722	0.099	0.357
1075	5	2.412	0	0	0.368	4.155	0.042	0.663
1076	5	3.183	0	0	0.348	3.993	0.046	0.875
1077	5	0	0	NaN	0	0	1	0
1078	5	1.635	0.456	0.279	0.729	0.695	0.405	0.834
1079	5	0	0	NaN	0	0	1	0
1080	5	0.725	0	0	0.25	2.078	0.149	0.199
1081	5	0	0	NaN	0	0	1	0
1082	5	0	0	NaN	0	0	1	0
1083	5	0	0	NaN	0	0	1	0
1084	5	0	0.441	Infinity	0.403	0.202	0.653	0.372
1085	5	0	0	NaN	0	0	1	0
1086	5	0	0	NaN	0	0	1	0
1087	5	0	0	NaN	0	0	1	0
1088	5	0	0	NaN	0	0	1	0
1089	5	2.902	0	0	0.336	3.909	0.048	0.798
1090	5	9.299	0	0	0.679	9.589	0.002	2.556
1091	5	0	0	NaN	0	0	1	0
1092	5	0	0	NaN	0	0	1	0
1093	5	2.022	0	0	0.282	3.169	0.075	0.556
1094	5	2.745	0	0	0.632	5.192	0.023	0.754
1095	5	1.059	0	0	0.273	2.556	0.11	0.291
1096	5	0	0	NaN	0	0	1	0
1097	5	0	0	NaN	0	0	1	0
1098	5	4.433	0	0	0.386	4.671	0.031	1.218
1099	5	0	0	NaN	0	0	1	0
1100	5	18.336	0	0	1.061	9.317	0.002	5.039
1101	5	1.128	0	0	0.265	2.764	0.096	0.31
1102	5	0	0	NaN	0	0	1	0
1103	5	0	0	NaN	0	0	1	0
1104	5	8.927	0.464	0.052	1.368	4.675	0.031	2.845
1105	5	1.267	0	0	0.303	2.681	0.102	0.348
1106	5	0	0	NaN	0	0	1	0
1107	5	0	0	NaN	0	0	1	0
1108	5	0	0	NaN	0	0	1	0
1109	5	4.368	0	0	0.369	4.749	0.029	1.2
1110	5	0	0	NaN	0	0	1	0
1111	5	0	0	NaN	0	0	1	0
1112	5	1.59	0	0	0.29	3.231	0.072	0.437
1113	5	0	0	NaN	0	0	1	0
1114	5	10.085	0	0	0.327	3.341	0.068	2.772
1115	5	0	0	NaN	0	0	1	0
1116	5	8.706	0	0	0.625	7.672	0.006	2.393
1117	5	3.083	0	0	0.655	5.7	0.017	0.847
1118	5	0	0	NaN	0	0	1	0
1119	5	1.3	0	0	0.293	2.722	0.099	0.357
1120	5	2.035	0	0	0.324	3.219	0.073	0.559
1121	5	2.91	0	0	0.336	3.905	0.048	0.8
1122	5	0.694	0	0	0.257	1.923	0.166	0.191
1123	5	0	0	NaN	0	0	1	0
1124	5	0	0	NaN	0	0	1	0
1125	5	0	0.341	Infinity	0.24	0.682	0.409	0.288
1126	5	0	0	NaN	0	0	1	0
1127	5	0	0	NaN	0	0	1	0
1128	5	0	0	NaN	0	0	1	0
1129	5	1.412	0	0	0.324	2.888	0.089	0.388
1130	5	4.222	0	0	0.375	4.577	0.032	1.16
1131	5	0	0	NaN	0	0	1	0
1132	5	2.651	0	0	0.352	3.558	0.059	0.729
1133	5	0	0	NaN	0	0	1	0
1134	5	0	0	NaN	0	0	1	0
1135	5	0	0	NaN	0	0	1	0
1136	5	0	0	NaN	0	0	1	0
1137	5	0	0	NaN	0	0	1	0
1138	5	0	0	NaN	0	0	1	0
1139	5	0	0	NaN	0	0	1	0
1140	5	0	0	NaN	0	0	1	0
1141	5	0	0	NaN	0	0	1	0
1142	5	0	0	NaN	0	0	1	0
1143	5	6.286	0	0	0.618	7.34	0.007	1.728
1144	5	4.245	0	0	0.374	4.472	0.034	1.167
1145	5	8.068	0	0	0.666	5.872	0.015	2.218
1146	5	5.838	0	0	0.685	7.298	0.007	1.605
1147	5	0	0	NaN	0	0	1	0
1148	5	1.121	0	0	0.282	2.649	0.104	0.308
1149	5	0	0	NaN	0	0	1	0
1150	5	0	0	NaN	0	0	1	0
1151	5	0	0	NaN	0	0	1	0
1152	5	2.794	0	0	0.726	4.769	0.029	0.768
1153	5	3.358	0	0	0.306	3.641	0.056	0.923
1154	5	0	0	NaN	0	0	1	0
1155	5	8.585	0	0	0.793	6.403	0.011	2.359
1156	5	2.91	0	0	0.336	3.905	0.048	0.8
1157	5	8.502	0	0	0.382	4.887	0.027	2.337
1158	5	0	0	NaN	0	0	1	0
1159	5	2.893	0	0	0.312	4.042	0.044	0.795
1160	5	0	0	NaN	0	0	1	0
1161	5	0	0	NaN	0	0	1	0
1162	5	8.868	0	0	0.646	8.93	0.003	2.437
1163	5	0	0	NaN	0	0	1	0
1164	5	9.161	0	0	0.81	9.008	0.003	2.518
1165	5	0	0	NaN	0	0	1	0
1166	5	15.875	0	0	1.46	8.69	0.003	4.363
1167	5	1.242	0	0	0.277	2.866	0.09	0.341
1168	5	0.939	0	0	0.261	2.438	0.118	0.258
1169	5	4.971	0	0	0.731	6.731	0.009	1.366
1170	5	0	0	NaN	0	0	1	0
1171	5	0	0	NaN	0	0	1	0
1172	5	4.084	0	0	0.704	6.129	0.013	1.122
1173	5	4.442	0	0	0.386	4.674	0.031	1.221
1174	5	0	0	NaN	0	0	1	0
1175	5	1.163	0	0	0.375	2.2	0.138	0.32
1176	5	1.249	0	0	0.309	2.665	0.103	0.343
1177	5	0.737	0	0	0.263	1.993	0.158	0.202
1178	5	6.346	0	0	0.671	7.099	0.008	1.744
1179	5	2.652	0	0	0.352	3.571	0.059	0.729
1180	5	6.625	0	0	0.433	5.205	0.023	1.821
1181	5	13.941	0	0	0.931	10.04	0.002	3.832
1182	5	0	0	NaN	0	0	1	0
1183	5	0	0	NaN	0	0	1	0
1184	5	0	0	NaN	0	0	1	0
1185	5	0	0	NaN	0	0	1	0
1186	5	0	0	NaN	0	0	1	0
1187	5	4.442	0	0	0.386	4.674	0.031	1.221
1188	5	0	0	NaN	0	0	1	0
1189	5	0	0	NaN	0	0	1	0
1190	5	0	0	NaN	0	0	1	0
1191	5	8.525	0	0	0.382	4.891	0.027	2.343
1192	5	0	0	NaN	0	0	1	0
1193	5	4.31	0	0	1.1	5.773	0.016	1.185
1194	5	0	0	NaN	0	0	1	0
1195	5	0	0	NaN	0	0	1	0
1196	5	2.032	0	0	0.354	3.128	0.077	0.559
1197	5	0.613	0	0	0.235	1.876	0.171	0.168
1198	5	0.823	0	0	0.274	2.132	0.144	0.226
1199	5	3.358	0	0	0.306	3.647	0.056	0.923
1200	5	0.773	0	0	0.265	2.065	0.151	0.212
1201	5	0	0	NaN	0	0	1	0
1202	5	4.251	0	0	0.374	4.475	0.034	1.169
1203	5	0	0	NaN	0	0	1	0
1204	5	0	0	NaN	0	0	1	0
1205	5	1.749	0	0	0.333	3.204	0.073	0.481
1206	5	0	0	NaN	0	0	1	0
1207	5	9.829	0	0	0.728	8.564	0.003	2.701
1208	5	1.749	0	0	0.345	3.124	0.077	0.481
1209	5	2.911	0	0	0.425	3.449	0.063	0.8
1210	5	2.059	0	0	0.342	3.433	0.064	0.566
1211	5	0	0	NaN	0	0	1	0
1212	5	0	0	NaN	0	0	1	0
1213	5	1.598	0	0	0.29	3.233	0.072	0.439
1214	5	0	0	NaN	0	0	1	0
1215	5	1.304	0	0	0.351	2.37	0.124	0.358
1216	5	0	0	NaN	0	0	1	0
1217	5	0	0	NaN	0	0	1	0
1218	5	1.993	0	0	0.636	3.95	0.047	0.548
1219	5	3.264	0	0	0.308	3.946	0.047	0.897
1220	5	0	0	NaN	0	0	1	0
1221	5	2.791	0	0	0.348	3.796	0.051	0.767
1222	5	3.264	0	0	0.321	3.868	0.049	0.897
1223	5	0.808	0	0	0.247	2.289	0.13	0.222
1224	5	1.924	0	0	0.667	4.027	0.045	0.529
1225	5	4.273	0	0	0.362	4.194	0.041	1.175
1226	5	1.324	0	0	0.317	3.037	0.081	0.364
1227	5	2.059	0	0	0.342	3.433	0.064	0.566
1228	5	3.892	0.441	0.113	1.131	2.437	0.119	1.442
1229	5	0	0	NaN	0	0	1	0
1230	5	13.718	0	0	0.96	9.675	0.002	3.77
1231	5	3.74	0	0	0.696	6.194	0.013	1.028
1232	5	1.303	0	0	0.299	2.612	0.106	0.358
1233	5	0	0	NaN	0	0	1	0
1234	5	7.075	0	0	0.774	5.867	0.015	1.944
1235	5	1.13	0	0	0.277	2.68	0.102	0.311
1236	5	0	0	NaN	0	0	1	0
1237	5	2.836	0	0	0	0	0.992	0.78
1238	5	0.724	0	0	0.26	2.005	0.157	0.199
1239	5	0	0	NaN	0	0	1	0
1240	5	0	0	NaN	0	0	1	0
1241	5	6.51	0	0	0.598	6.283	0.012	1.789
1242	5	0	0	NaN	0	0	1	0
1243	5	2.929	0	0	0.327	3.951	0.047	0.805
1244	5	0	0	NaN	0	0	1	0
1245	5	0	0	NaN	0	0	1	0
1246	5	0.725	0	0	0.24	2.158	0.142	0.199
1247	5	0	0	NaN	0	0	1	0
1248	5	2.929	0	0	0.327	3.951	0.047	0.805
1249	5	0	0	NaN	0	0	1	0
1250	5	8.678	0	0	0.609	7.363	0.007	2.385
1251	5	3.463	0	0	0.603	5.968	0.015	0.952
1252	5	3.049	0	0	0.598	4.932	0.026	0.838
1253	5	0	0	NaN	0	0	1	0
1254	5	1.306	0	0	0.28	2.811	0.094	0.359
1255	5	0	0	NaN	0	0	1	0
1256	5	0	0	NaN	0	0	1	0
1257	5	0	0	NaN	0	0	1	0
1258	5	0	0	NaN	0	0	1	0
1259	5	0	0	NaN	0	0	1	0
1260	5	1.133	0	0	0.28	2.67	0.102	0.311
1261	5	2.038	0	0	0.354	3.131	0.077	0.56
1262	5	1.751	0	0	0.323	3.265	0.071	0.481
1263	5	1.6	0	0	0.29	3.232	0.072	0.44
1264	5	2.35	0	0	0.632	5.052	0.025	0.646
1265	5	0.719	0	0	0.258	1.979	0.159	0.198
1266	5	0	0	NaN	0	0	1	0
1267	5	0	0	NaN	0	0	1	0
1268	5	0	0	NaN	0	0	1	0
1269	5	0	0	NaN	0	0	1	0
1270	5	0	0	NaN	0	0	1	0
1271	5	0	0	NaN	0	0	1	0
1272	5	0	0	NaN	0	0	1	0
1273	5	0	0	NaN	0	0	1	0
